# Plant-specific adaptations of the CDC48 unfoldase

**DOI:** 10.1101/2025.03.28.645892

**Authors:** Brandon Huntington, Anandsukeerthi Sandholu, Jun Wang, Junrui Zhang, Lingyun Zhao, Bilal M. Qureshi, Umar F. Shahul Hameed, Stefan T. Arold

**Author notes:** Correspondence: UFSH, STA.

## Abstract

Targeted protein degradation through the CDC48 unfoldase enables the maintenance and rapid adaptation of proteomes across eukaryotes. However, the profound differences between animals, fungi, and plants are expected to have led to a significant adaptation of the CDC48-mediated degradation. While animal and fungal CDC48 systems have shown structural and functional preservation, such analysis is lacking for plants. We determined the structural and functional characteristics of *Arabidopsis thaliana* CDC48A in various states and bound to the target-identifying cofactors UFD1 and NPL4. Our analysis reveals several features that distinguish *At*CDC48 from its animal and yeast counterparts, despite an 80% sequence identity. Key features are that *At*CDC48A displays distinct domain dynamics and interacts differently with *At*NPL4. Moreover, *At*NPL4 and *At*UFD1 do not form an obligate heterodimer, but independently bind to *At*CDC48A and mediate target degradation; however, their joint action is synergistic. An evolutionary analysis supports that these *Arabidopsis* features are conserved across plants and represent the ancestral state of eukaryotic CDC48 systems. Jointly, our findings support that plant CDC48 retains a greater modular and combinatorial cofactor usage, highlighting a specific adaptation of targeted protein degradation in plants.
