## Supplementary material for "Plant-specific adaptations of the CDC48 unfoldase": Table-S3

### Sheet: CDC48-UFD1_Intermol_xlinks
m/z	z	ppm	DB Peptide 1	Peptide 1	DB Peptide 2	Peptide 2	Fraction	RT	Spectrum	MSMS Info	Score	Score Diff	Expect	Sc 1	Exp 1	Rk 1	Sc 2	Exp 2	Rk 2	L Sc	Acc #	Protein MW	Protein Name	XLink AA 1	Intra 1	Inter 1	Decoy 1	Acc #	Protein MW	Protein Name	XLink AA 2	Intra 2	Inter 2	Decoy 2
911.726	4	-0.82	GPAKAEEVVDEPEPKFNPFTGSGR	GPAKAEEVVDEPEPK(+DSS)FNPFTGSGR+Incorrect Mono 1Da	KGDLFLVR	K(+DSS)GDLFLVR+Incorrect Mono 1Da	RFS1002302665_CFD1_HCDFT	40.534	4	20221,4	60.2	16.9	1.4e-14	43.3	2.7e-10	1	12.4	0.018	11	16.9	2	37712.4	Ufd1	236	1	0	0	1	89394.2	cdc48A\	152	1	0	0
911.479	4	3.8	GPAKAEEVVDEPEPKFNPFTGSGR	GPAKAEEVVDEPEPK(+DSS)FNPFTGSGR	KGDLFLVR	K(+DSS)GDLFLVR	RFS1002302665_CFD1_HCDFT	40.534	2	20221,4	60.2	14.8	2.1e-14	45.4	1.1e-10	1	12.4	0.019	12	16.9	2	37712.4	Ufd1	236	1	0	0	1	89394.2	cdc48A\	152	1	0	0
604.717	5	0.053	GKQPVVANGNGQSSVASSSEKATR	GKQPVVANGNGQSSVASSSEK(+DSS)ATR	YGKR	YGK(+DSS)R	RFS1002302665_CFD1_HCDFT	20.784	3	6050,5	52.5	0	2.4e-13	52.5	2.4e-13	1	-4.7	138	178	2.1	2	37712.4	Ufd1	284	1	0	0	1	89394.2	cdc48A\	116	1	0	0
1245.32	3	6.1	KSPNRLVVDEAINDDNSVVSLHPATMEK	K(+DSS)SPNRLVVDEAINDDNSVVSLHPATMEK	MVLR	(+DSS)-MVLR	RFS1002302665_CFD1_HCDFT	33.864	3	15085,3	68.4	0.6	4e-13	67.3	6.6e-13	2	-4.8	73	122	1.1	1	89394.2	cdc48A	25	1	0	0	2	37712.4	Ufd1\	0	1	0	0
604.914	5	-6.7	GKQPVVANGNGQSSVASSSEKATR	GKQPVVANGNGQSSVASSSEK(+DSS)ATR+Incorrect Mono 1Da	YGKR	YGK(+DSS)R+Incorrect Mono 1Da	RFS1002302665_CFD1_HCDFT	20.784	1	6050,5	52.5	2.1	7.7e-13	50.4	2.6e-12	1	-4.7	138	192	2.1	2	37712.4	Ufd1	284	1	0	0	1	89394.2	cdc48A\	116	1	0	0
673.844	4	-7.5	GKQPVVANGNGQSSVASSSEK	GK(+DSS)QPVVANGNGQSSVASSSEK+Incorrect Mono 1Da	YGKR	YGK(+DSS)R+Incorrect Mono 1Da	RFS1002302665_CFD1_HCDFT	22.211	1	7018,4	50.2	16.4	6.4e-12	33.8	4.6e-08	1	-1.1	7.7	13	6.2	2	37712.4	Ufd1	265	1	0	0	1	89394.2	cdc48A\	116	1	0	0
693.358	4	-1.5	GKQPVVANGNGQSSVASSSEK	GK(+DSS)QPVVANGNGQSSVASSSEK+Incorrect Mono 1Da	KSPNR	K(+DSS)SPNR+Incorrect Mono 1Da	RFS1002302665_CFD1_HCDFT	19.401	3	5094,4	39.9	0	1e-11	39.9	1e-11	1	-8	388	364	0	2	37712.4	Ufd1	265	1	0	0	1	89394.2	cdc48A\	25	1	0	0
1162.6	4	-6	KSPNRLVVDEAINDDNSVVSLHPATMEK	K(+DSS)SPNRLVVDEAINDDNSVVSLHPATMEK	FQAFSGKKYSLR	FQAFSGKK(+DSS)YSLR	RFS1002302665_CFD1_HCDFT	28.151	3	10666,4	59.9	0.6	3.2e-11	59.3	4.2e-11	1	-5	83	148	0.6	1	89394.2	cdc48A	25	1	0	0	2	37712.4	Ufd1\	335	1	0	0
1550.13	3	-6.4	KSPNRLVVDEAINDDNSVVSLHPATMEK	K(+DSS)SPNRLVVDEAINDDNSVVSLHPATMEK+Incorrect Mono 1Da	FQAFSGKKYSLR	FQAFSGKK(+DSS)YSLR+Incorrect Mono 1Da	RFS1002302665_CFD1_HCDFT	28.161	1	10673,3	45.6	3.1	4e-11	42.5	2.6e-10	1	-2.2	111	189	3.1	1	89394.2	cdc48A	25	1	0	0	2	37712.4	Ufd1\	335	1	0	0
1162.85	4	-5.3	KSPNRLVVDEAINDDNSVVSLHPATMEK	K(+DSS)SPNRLVVDEAINDDNSVVSLHPATMEK+Incorrect Mono 1Da	FQAFSGKKYSLR	FQAFSGKK(+DSS)YSLR+Incorrect Mono 1Da	RFS1002302665_CFD1_HCDFT	28.151	6	10666,4	59.9	0.6	4.2e-11	59.3	5.4e-11	1	-6.1	135	251	0.6	1	89394.2	cdc48A	25	1	0	0	2	37712.4	Ufd1\	335	1	0	0
1046.55	3	-8.3	KYQAFAQTLQQSR	K(+DSS)YQAFAQTLQQSR	FQAFSGKKYSLR	FQAFSGKK(+DSS)YSLR	RFS1002302665_CFD1_HCDFT	23.053	1	7549,3	56.5	3	7.9e-11	53.5	3.2e-10	2	8.9	0.34	6	4	1	89394.2	cdc48A	758	1	0	0	2	37712.4	Ufd1\	335	1	0	0
1239.1	2	-12	MSTPAESSDSK	(+DSS)-M(Met-loss)STPAESSDSK	AQGKLVFGANGNR	AQGK(+DSS)LVFGANGNR	RFS1002302665_CFD1_HCDFT	41.309	1	20792,2	46.2	0.4	8.3e-11	42.5	6.4e-10	2	-2.8	48	46	5.2	1	89394.2	cdc48A	0	1	0	0	2	37712.4	Ufd1\	291	1	0	0
1361.46	3	15	HPQLFKSIGVKPPKGILLYGPPGSGK	HPQLFK(+DSS)SIGVK(Xlink:DSS1)PPKGILLYGPPGSGK	KEEQEKK	K(Xlink:DSS2)EEQEK(+DSS)K	RFS1002302665_CFD1_HCDFT	43.454	6	22396,3	38.2	0	1.2e-10	38.2	1.2e-10	1	-6.2	286	566	0	1	89394.2	cdc48A	234	1	0	0	2	37712.4	Ufd1\	322	1	0	0
1142.59	4	5.6	GKQPVVANGNGQSSVASSSEKATR	GK(+DSS)QPVVANGNGQSSVASSSEK(Xlink:DSS1)ATR	LGDVISVHQCPDVKYGK	LGDVISVHQC(Carbamidomethyl)PDVK(+DSS)YGK	RFS1002302665_CFD1_HCDFT	30.962	1	12906,4	39	0	1.3e-10	39	1.3e-10	1	-5.8	531	548	0	2	37712.4	Ufd1	265	1	0	0	1	89394.2	cdc48A\	113	1	0	0
755.89	4	-7.5	GKQPVVANGNGQSSVASSSEKATR	GKQPVVANGNGQSSVASSSEK(+DSS)ATR+Incorrect Mono 1Da	YGKR	YGK(+DSS)R+Incorrect Mono 1Da	RFS1002302665_CFD1_HCDFT	20.814	2	6078,4	29.8	0	1.4e-10	29.8	1.4e-10	1	-1.5	81	144	0	2	37712.4	Ufd1	284	1	0	0	1	89394.2	cdc48A\	116	1	0	0
747.595	5	5.8	KSPNRLVVDEAINDDNSVVSLHPATMEK	K(+DSS)SPNRLVVDEAINDDNSVVSLHPATMEK	MVLR	(+DSS)-MVLR	RFS1002302665_CFD1_HCDFT	33.972	1	15176,5	50.7	0.6	1.8e-10	49.6	3.1e-10	2	-6.9	300	359	1.1	1	89394.2	cdc48A	25	1	0	0	2	37712.4	Ufd1\	0	1	0	0
710.367	6	-2.8	GKQPVVANGNGQSSVASSSEKATR	GK(+DSS)QPVVANGNGQSSVASSSEKATR	NMKLAEDVDLERISK	NMK(+DSS)LAEDVDLERISK	RFS1002302665_CFD1_HCDFT	20.621	8	5944,6	45.5	0	2.7e-10	45.5	2.7e-10	2	-5.5	238	529	0	2	37712.4	Ufd1	265	1	0	0	1	89394.2	cdc48A\	392	1	0	0
1361.46	3	15	HPQLFKSIGVKPPKGILLYGPPGSGK	HPQLFK(+DSS)SIGVK(Xlink:DSS1)PPKGILLYGPPGSGK	KEEQEKK	K(Xlink:DSS2)EEQEK(+DSS)K	RFS1002302665_CFD1_HCDFT	43.424	3	22367,3	36.3	0	3e-10	36.3	3e-10	1	-5.6	113	498	0	1	89394.2	cdc48A	234	1	0	0	2	37712.4	Ufd1\	322	1	0	0
1046.55	3	-8.1	KYQAFAQTLQQSR	K(+DSS)YQAFAQTLQQSR	FQAFSGKKYSLR	FQAFSGKK(+DSS)YSLR	RFS1002302665_CFD1_HCDFT	23	2	7529,3	57.2	3.2	3.7e-10	54	1.5e-09	2	3.5	4.9	13	3.2	1	89394.2	cdc48A	758	1	0	0	2	37712.4	Ufd1\	335	1	0	0
1361.12	3	10	HPQLFKSIGVKPPKGILLYGPPGSGK	HPQLFK(Xlink:DSS2)SIGVK(+DSS)PPKGILLYGPPGSGK	KEEQEKK	K(Xlink:DSS2)EEQEK(+DSS)K	RFS1002302665_CFD1_HCDFT	43.507	3	22441,3	35.1	2.5	3.7e-10	32.6	1.9e-09	1	-1.6	8.8	65	2.5	1	89394.2	cdc48A	239	1	0	0	2	37712.4	Ufd1\	322	1	0	0
1046.88	3	-8.1	KYQAFAQTLQQSR	K(+DSS)YQAFAQTLQQSR+Incorrect Mono 1Da	FQAFSGKKYSLR	FQAFSGKK(+DSS)YSLR+Incorrect Mono 1Da	RFS1002302665_CFD1_HCDFT	23.053	3	7549,3	56.5	4	5e-10	52.5	2.8e-09	1	2.5	6.7	9	4	1	89394.2	cdc48A	758	1	0	0	2	37712.4	Ufd1\	335	1	0	0
1046.55	3	-8.3	KYQAFAQTLQQSR	K(+DSS)YQAFAQTLQQSR	FQAFSGKKYSLR	FQAFSGKK(+DSS)YSLR	RFS1002302665_CFD1_HCDFT	23.014	2	7535,3	58.8	4.8	6e-10	54	4.4e-09	2	7.2	1.1	8	4.8	1	89394.2	cdc48A	758	1	0	0	2	37712.4	Ufd1\	335	1	0	0
710.531	6	-7.6	GKQPVVANGNGQSSVASSSEKATR	GK(+DSS)QPVVANGNGQSSVASSSEKATR+Incorrect Mono 1Da	NMKLAEDVDLERISK	NMK(+DSS)LAEDVDLERISK+Incorrect Mono 1Da	RFS1002302665_CFD1_HCDFT	21.59	3	6607,6	45.7	1.6	1.1e-09	44.1	2.5e-09	1	-8	1577	594	0	2	37712.4	Ufd1	265	1	0	0	1	89394.2	cdc48A\	392	1	0	0
604.914	5	-6.4	GKQPVVANGNGQSSVASSSEKATR	GKQPVVANGNGQSSVASSSEK(+DSS)ATR+Incorrect Mono 1Da	YGKR	YGK(+DSS)R+Incorrect Mono 1Da	RFS1002302665_CFD1_HCDFT	20.946	1	6155,5	40.8	3.2	1.7e-09	37.6	1.1e-08	1	-3.5	231	258	0	2	37712.4	Ufd1	284	1	0	0	1	89394.2	cdc48A\	116	1	0	0
852.237	5	-4.7	GKQPVVANGNGQSSVASSSEKATR	GK(+DSS)QPVVANGNGQSSVASSSEKATR	NMKLAEDVDLERISK	NMK(+DSS)LAEDVDLERISK	RFS1002302665_CFD1_HCDFT	27.575	1	10263,5	50.5	1.6	1.9e-09	48.9	4e-09	2	-6.4	393	386	1.6	2	37712.4	Ufd1	265	1	0	0	1	89394.2	cdc48A\	392	1	0	0
710.364	6	-7	GKQPVVANGNGQSSVASSSEKATR	GK(+DSS)QPVVANGNGQSSVASSSEKATR	NMKLAEDVDLERISK	NMK(+DSS)LAEDVDLERISK	RFS1002302665_CFD1_HCDFT	21.59	2	6607,6	45.7	0.6	2.1e-09	44.1	4.7e-09	2	-8	1343	593	0	2	37712.4	Ufd1	265	1	0	0	1	89394.2	cdc48A\	392	1	0	0
491.28	3	-1.4	APKEAAPK	APK(+DSS)EAAPK	YGKR	YGK(+DSS)R	RFS1002302665_CFD1_HCDFT	17.016	1	3626,3	40.3	3.1	4e-08	37.2	1.7e-07	1	4.1	0.81	5	9.4	2	37712.4	Ufd1	303	1	0	0	1	89394.2	cdc48A\	116	1	0	0
1057.61	4	-1.3	HPQLFKSIGVKPPKGILLYGPPGSGK	HPQLFK(Xlink:DSS2)SIGVK(+DSS)PPKGILLYGPPGSGK	NVTLPKGTYVK	NVTLPK(+DSS)GTYVK	RFS1002302665_CFD1_HCDFT	48.947	4	27148,4	32	1.2	9.6e-08	29.5	4.5e-07	4	-5.5	1014	452	2.5	1	89394.2	cdc48A	239	1	0	0	2	37712.4	Ufd1\	130	1	0	0
710.532	6	-6.6	GKQPVVANGNGQSSVASSSEKATR	GK(+DSS)QPVVANGNGQSSVASSSEKATR+Incorrect Mono 1Da	NMKLAEDVDLERISK	NMK(+DSS)LAEDVDLERISK+Incorrect Mono 1Da	RFS1002302665_CFD1_HCDFT	21.369	3	6506,6	38.1	0	1.1e-07	38.1	1.1e-07	1	-7.9	331	511	0	2	37712.4	Ufd1	265	1	0	0	1	89394.2	cdc48A\	392	1	0	0
883.257	5	4.8	GKQPVVANGNGQSSVASSSEKATR	GK(+DSS)QPVVANGNGQSSVASSSEKATR+Incorrect Mono 1Da	LGDVISVHQCPDVKYGK	LGDVISVHQC(Carbamidomethyl)PDVK(+DSS)YGK+Incorrect Mono 1Da	RFS1002302665_CFD1_HCDFT	26.086	2	9268,5	43.4	0.5	1.2e-07	42.9	1.6e-07	1	-4.6	289	386	1.1	2	37712.4	Ufd1	265	1	0	0	1	89394.2	cdc48A\	113	1	0	0
571.05	4	-9.3	DEPKFQAFSGKK	DEPK(+DSS)FQAFSGKK	MNKVVR	M(Oxidation)NK(+DSS)VVR	RFS1002302665_CFD1_HCDFT	14.557	1	2110,4	42.4	0.6	1.4e-07	41.8	1.7e-07	1	-2.6	19	114	3.3	2	37712.4	Ufd1	327	1	0	0	1	89394.2	cdc48A\	90	1	0	0
710.365	6	-6.2	GKQPVVANGNGQSSVASSSEKATR	GK(+DSS)QPVVANGNGQSSVASSSEKATR	NMKLAEDVDLERISK	NMK(+DSS)LAEDVDLERISK	RFS1002302665_CFD1_HCDFT	21.369	5	6506,6	38.1	0	1.6e-07	38.1	1.6e-07	1	-7.9	303	522	0	2	37712.4	Ufd1	265	1	0	0	1	89394.2	cdc48A\	392	1	0	0
534.639	3	0.34	EAAPKVGAAK	EAAPK(+DSS)VGAAK	YGKR	YGK(+DSS)R	RFS1002302665_CFD1_HCDFT	19.414	2	5105,3	28.8	3.1	1.7e-07	25.7	1e-06	1	2.8	0.63	12	9.4	2	37712.4	Ufd1	308	1	0	0	1	89394.2	cdc48A\	116	1	0	0
571.05	4	-11	DEPKFQAFSGKK	DEPK(+DSS)FQAFSGKK	MNKVVR	M(Oxidation)NK(+DSS)VVR	RFS1002302665_CFD1_HCDFT	14.778	2	2246,4	28.3	0	3.7e-07	28.3	3.7e-07	1	-3	26	129	0	2	37712.4	Ufd1	327	1	0	0	1	89394.2	cdc48A\	90	1	0	0
852.231	5	-12	GKQPVVANGNGQSSVASSSEKATR	GK(+DSS)QPVVANGNGQSSVASSSEKATR	NMKLAEDVDLERISK	NMK(+DSS)LAEDVDLERISK	RFS1002302665_CFD1_HCDFT	29.144	1	11421,5	39.5	0	4.1e-07	39.5	4.1e-07	2	-8	906	593	0	2	37712.4	Ufd1	265	1	0	0	1	89394.2	cdc48A\	392	1	0	0
737.267	6	10	SIGVKPPKGILLYGPPGSGKTLIAR	SIGVK(+DSS)PPK(Xlink:DSS2)GILLYGPPGSGKTLIAR	EPERPTAPSAAKGPAK	EPERPTAPSAAK(+DSS)GPAK	RFS1002302665_CFD1_HCDFT	44.84	4	23627,6	37.2	0	5e-07	37.2	5e-07	1	-7.3	1550	554	0	1	89394.2	cdc48A	239	1	0	0	2	37712.4	Ufd1\	221	1	0	0
571.049	4	-11	DEPKFQAFSGKK	DEPK(+DSS)FQAFSGKK	MNKVVR	M(Oxidation)NK(+DSS)VVR	RFS1002302665_CFD1_HCDFT	14.795	1	2253,4	37.6	2.1	5.7e-07	35.5	1.4e-06	1	-1.1	15	118	3.1	2	37712.4	Ufd1	327	1	0	0	1	89394.2	cdc48A\	90	1	0	0
1114.22	3	-12	SVSDADIRKYQAFAQTLQQSR	SVSDADIRK(+DSS)YQAFAQTLQQSR+Incorrect Mono 1Da	EEQEKK	EEQEK(+DSS)K+Incorrect Mono 1Da	RFS1002302665_CFD1_HCDFT	46.236	1	24751,3	28.5	0	6.2e-07	28.5	6.2e-07	2	-6.7	4017	550	0	1	89394.2	cdc48A	758	1	0	0	2	37712.4	Ufd1\	322	1	0	0
1434.04	3	-2.2	AVANETGAFFFCINGPEIMSKLAGESESNLR	AVANETGAFFFC(Carbamidomethyl)INGPEIMSK(+DSS)LAGESESNLR	VGAAKETK	VGAAK(+DSS)ETK	RFS1002302665_CFD1_HCDFT	17.878	2	4196,3	19.5	0	1.1e-06	19.5	1.1e-06	5	-3.9	5449	458	0	1	89394.2	cdc48A	280	1	0	0	2	37712.4	Ufd1\	313	1	0	0
1021.09	4	10	HPQLFKSIGVKPPKGILLYGPPGSGK	HPQLFK(Xlink:DSS2)SIGVK(+DSS)PPKGILLYGPPGSGK	KEEQEKK	K(Xlink:DSS2)EEQEK(+DSS)K	RFS1002302665_CFD1_HCDFT	43.555	4	22486,4	25.6	0	1.1e-06	25.6	1.1e-06	1	-6.9	1042	620	0	1	89394.2	cdc48A	239	1	0	0	2	37712.4	Ufd1\	322	1	0	0
786.799	5	-7.7	GKQPVVANGNGQSSVASSSEK	GK(+DSS)QPVVANGNGQSSVASSSEK+Incorrect Mono 1Da	NMKLAEDVDLERISK	NMK(+DSS)LAEDVDLERISK+Incorrect Mono 1Da	RFS1002302665_CFD1_HCDFT	22.133	2	6952,5	31.2	0	1.1e-06	31.2	1.1e-06	1	-8	276	397	0	2	37712.4	Ufd1	265	1	0	0	1	89394.2	cdc48A\	392	1	0	0
664.697	3	-0.43	AQGKLVFGANGNR	AQGK(+DSS)LVFGANGNR	YGKR	YGK(+DSS)R	RFS1002302665_CFD1_HCDFT	26.567	1	9684,3	22.6	0	1.2e-06	22.6	1.2e-06	1	4.9	0.27	7	8.4	2	37712.4	Ufd1	291	1	0	0	1	89394.2	cdc48A\	116	1	0	0
1057.61	4	-1.4	HPQLFKSIGVKPPKGILLYGPPGSGK	HPQLFK(+DSS)SIGVK(Xlink:DSS2)PPKGILLYGPPGSGK	NVTLPKGTYVK	NVTLPK(+DSS)GTYVK	RFS1002302665_CFD1_HCDFT	48.51	3	26734,4	30.4	1.2	1.4e-06	29.2	2.6e-06	1	-5.8	270	365	1.2	1	89394.2	cdc48A	234	1	0	0	2	37712.4	Ufd1\	130	1	0	0
1091.53	2	-3.1	MSTPAESSDSKSK	(+DSS)-MSTPAESSDSK(Xlink:DSS1)SK	MVLR	(+DSS)-M(Oxidation)VLR	RFS1002302665_CFD1_HCDFT	37.618	2	17883,2	22.9	3.1	1.9e-06	19.8	1.4e-05	1	-4.3	84	116	3.1	1	89394.2	cdc48A	0	1	0	0	2	37712.4	Ufd1\	0	1	0	0
604.917	5	-1.1	GKQPVVANGNGQSSVASSSEKATR	GKQPVVANGNGQSSVASSSEK(+DSS)ATR+Incorrect Mono 1Da	YGKR	YGK(+DSS)R+Incorrect Mono 1Da	RFS1002302665_CFD1_HCDFT	19.779	1	5332,5	20.8	0	3.3e-06	20.8	3.3e-06	1	-1.1	39	152	0	2	37712.4	Ufd1	284	1	0	0	1	89394.2	cdc48A\	116	1	0	0
461.93	3	0.47	KYSLRG	K(+DSS)YSLRG	YGKR	YGK(+DSS)R	RFS1002302665_CFD1_HCDFT	21.757	1	6670,3	31.6	6.2	3.5e-06	25.4	5.4e-05	2	11.9	0.021	3	13.6	2	37712.4	Ufd1	335	1	0	0	1	89394.2	cdc48A\	116	1	0	0
462.264	3	-0.25	KYSLRG	K(+DSS)YSLRG+Incorrect Mono 1Da	YGKR	YGK(+DSS)R+Incorrect Mono 1Da	RFS1002302665_CFD1_HCDFT	21.757	2	6670,3	31.6	12.5	3.8e-06	19.1	0.0009	1	5.6	0.33	3	13.6	2	37712.4	Ufd1	335	1	0	0	1	89394.2	cdc48A\	116	1	0	0
1409.81	3	-1.4	HPQLFKSIGVKPPKGILLYGPPGSGK	HPQLFK(Xlink:DSS2)SIGVK(+DSS)PPKGILLYGPPGSGK	NVTLPKGTYVK	NVTLPK(+DSS)GTYVK	RFS1002302665_CFD1_HCDFT	48.557	3	26785,3	21.1	0.6	4e-06	20.5	5.9e-06	1	-5.3	117	228	0.6	1	89394.2	cdc48A	239	1	0	0	2	37712.4	Ufd1\	130	1	0	0
1410.15	3	3.2	HPQLFKSIGVKPPKGILLYGPPGSGK	HPQLFK(Xlink:DSS1)SIGVK(+DSS)PPKGILLYGPPGSGK	NVTLPKGTYVK	NVTLPK(+DSS)GTYVK	RFS1002302665_CFD1_HCDFT	48.557	2	26785,3	21.1	0.6	5.3e-06	20.5	7.8e-06	3	-5.3	115	244	0.6	1	89394.2	cdc48A	239	1	0	0	2	37712.4	Ufd1\	130	1	0	0
467.052	5	4.1	KQMAQIR	K(+DSS)QM(Oxidation)AQIR	ETKKEEQEK	ETK(Xlink:DSS2)K(+DSS)EEQEK	RFS1002302665_CFD1_HCDFT	15.627	2	2802,5	29.2	0	5.7e-06	29.2	5.7e-06	1	-4.3	431	178	0	1	89394.2	cdc48A	214	1	0	0	2	37712.4	Ufd1\	317	1	0	0
1488.71	3	5.4	NYSCLTSGDSIMVPYNNKK	NYSC(Carbamidomethyl)LTSGDSIMVPYNNK(+DSS)K+Incorrect Mono 1Da	RKDTVCIALADETCEEPK	RK(+DSS)DTVC(Carbamidomethyl)IALADETC(Carbamidomethyl)EEPK+Incorrect Mono 1Da	RFS1002302665_CFD1_HCDFT	31.255	2	13150,3	22.1	2.4	5.8e-06	19.7	2.4e-05	1	-3.9	33	37	2.4	2	37712.4	Ufd1	176	1	0	0	1	89394.2	cdc48A\	69	1	0	0
1434.04	3	-2.6	AVANETGAFFFCINGPEIMSKLAGESESNLR	AVANETGAFFFC(Carbamidomethyl)INGPEIMSK(+DSS)LAGESESNLR	VGAAKETK	VGAAK(+DSS)ETK	RFS1002302665_CFD1_HCDFT	17.981	2	4220,3	25	0	8.1e-06	25	8.1e-06	5	-3	736	457	0	1	89394.2	cdc48A	280	1	0	0	2	37712.4	Ufd1\	313	1	0	0
1412.7	3	-12	IHTKNMKLAEDVDLER	IHTK(Xlink:DSS1)NMK(+DSS)LAEDVDLER	GKQPVVANGNGQSSVASSSEK	GK(+DSS)QPVVANGNGQSSVASSSEK	RFS1002302665_CFD1_HCDFT	25.838	1	9149,3	37.5	0	9.7e-06	37.5	9.7e-06	7	-4.2	521	512	0	1	89394.2	cdc48A	392	1	0	0	2	37712.4	Ufd1\	265	1	0	0
503.086	5	0.29	AQGKLVFGANGNRAPK	AQGK(+DSS)LVFGANGNRAPK	MNKVVR	MNK(+DSS)VVR	RFS1002302665_CFD1_HCDFT	26.104	2	9285,5	24.4	6.8	1.2e-05	17.6	0.0006	2	3	2.7	6	11	2	37712.4	Ufd1	291	1	0	0	1	89394.2	cdc48A\	90	1	0	0
457.042	5	-9.1	DEPKFQAFSGKK	DEPK(+DSS)FQAFSGKK	MNKVVR	M(Oxidation)NK(+DSS)VVR	RFS1002302665_CFD1_HCDFT	14.552	1	2109,5	31.1	1.2	1.2e-05	29.9	2e-05	1	-6.9	56	156	1.2	2	37712.4	Ufd1	327	1	0	0	1	89394.2	cdc48A\	90	1	0	0
1488.71	3	5.6	NYSCLTSGDSIMVPYNNKK	NYSC(Carbamidomethyl)LTSGDSIMVPYNNK(+DSS)K+Incorrect Mono 1Da	RKDTVCIALADETCEEPK	RK(+DSS)DTVC(Carbamidomethyl)IALADETC(Carbamidomethyl)EEPK+Incorrect Mono 1Da	RFS1002302665_CFD1_HCDFT	31.298	1	13176,3	23.3	3.5	1.4e-05	19.8	9.2e-05	1	-4.5	39	33	3.5	2	37712.4	Ufd1	176	1	0	0	1	89394.2	cdc48A\	69	1	0	0
883.254	5	1.6	GKQPVVANGNGQSSVASSSEKATR	GK(+DSS)QPVVANGNGQSSVASSSEKATR+Incorrect Mono 1Da	LGDVISVHQCPDVKYGK	LGDVISVHQC(Carbamidomethyl)PDVK(+DSS)YGK+Incorrect Mono 1Da	RFS1002302665_CFD1_HCDFT	26.455	2	9582,5	21.6	2.5	1.4e-05	19.1	7e-05	1	-2.2	54	84	3.1	2	37712.4	Ufd1	265	1	0	0	1	89394.2	cdc48A\	113	1	0	0
865.453	4	15	KDTVCIALADETCEEPKIR	K(+DSS)DTVC(Carbamidomethyl)IALADETC(Carbamidomethyl)EEPKIR	KEEQEKK	K(+DSS)EEQEK(Xlink:DSS2)K	RFS1002302665_CFD1_HCDFT	29.047	4	11329,4	27.1	0	1.6e-05	27.1	1.6e-05	1	-6.3	734	355	1.6	1	89394.2	cdc48A	69	1	0	0	2	37712.4	Ufd1\	317	1	0	0
1488.38	3	7.3	NYSCLTSGDSIMVPYNNKK	NYSC(Carbamidomethyl)LTSGDSIMVPYNNK(+DSS)K	RKDTVCIALADETCEEPK	RK(+DSS)DTVC(Carbamidomethyl)IALADETC(Carbamidomethyl)EEPK	RFS1002302665_CFD1_HCDFT	31.298	2	13176,3	23.3	0.4	1.7e-05	22.9	2.2e-05	2	-1.2	6.6	19	3.5	2	37712.4	Ufd1	176	1	0	0	1	89394.2	cdc48A\	69	1	0	0
1410.15	3	3	HPQLFKSIGVKPPKGILLYGPPGSGK	HPQLFK(Xlink:DSS1)SIGVK(+DSS)PPKGILLYGPPGSGK	NVTLPKGTYVK	NVTLPK(+DSS)GTYVK	RFS1002302665_CFD1_HCDFT	48.532	2	26758,3	18.4	2.3	2.1e-05	16.1	0.0001	3	-3.3	56	133	2.3	1	89394.2	cdc48A	239	1	0	0	2	37712.4	Ufd1\	130	1	0	0
1103.82	4	3.7	GKQPVVANGNGQSSVASSSEKATR	GK(+DSS)QPVVANGNGQSSVASSSEKATR+Incorrect Mono 1Da	LGDVISVHQCPDVKYGK	LGDVISVHQC(Carbamidomethyl)PDVK(+DSS)YGK+Incorrect Mono 1Da	RFS1002302665_CFD1_HCDFT	26.094	2	9278,4	17.1	1	2.3e-05	16.1	5.3e-05	1	-2.5	445	317	1.5	2	37712.4	Ufd1	265	1	0	0	1	89394.2	cdc48A\	113	1	0	0
1100.04	4	-15	FGMSPSKGVLFYGPPGCGK	FGMSPSK(+DSS)GVLFYGPPGC(Carbamidomethyl)GK	GTYVKLQPHTTDFLDISNPK	GTYVK(+DSS)LQPHTTDFLDISNPK	RFS1002302665_CFD1_HCDFT	44.025	2	22938,4	22.2	8.7	2.3e-05	11.9	0.023	10	2.4	13	46	10.3	1	89394.2	cdc48A	515	1	0	0	2	37712.4	Ufd1\	135	1	0	0
1065.29	4	-7.9	GKQPVVANGNGQSSVASSSEKATR	GK(+DSS)QPVVANGNGQSSVASSSEKATR+Incorrect Mono 1Da	NMKLAEDVDLERISK	NMK(+DSS)LAEDVDLERISK+Incorrect Mono 1Da	RFS1002302665_CFD1_HCDFT	28.609	2	11021,4	17.3	0	2.8e-05	17.3	2.8e-05	1	-4.4	186	286	0	2	37712.4	Ufd1	265	1	0	0	1	89394.2	cdc48A\	392	1	0	0
1434.04	3	-2.3	AVANETGAFFFCINGPEIMSKLAGESESNLR	AVANETGAFFFC(Carbamidomethyl)INGPEIMSK(+DSS)LAGESESNLR	VGAAKETK	VGAAK(+DSS)ETK	RFS1002302665_CFD1_HCDFT	17.859	1	4189,3	22.2	0	3.2e-05	22.2	3.2e-05	5	-2.2	361	340	0	1	89394.2	cdc48A	280	1	0	0	2	37712.4	Ufd1\	313	1	0	0
869.234	5	-4.9	AIANECQANFISVKGPELLTMWFGESEANVR	AIANEC(Carbamidomethyl)QANFISVK(+DSS)GPELLTMWFGESEANVR	KYSLRG	K(+DSS)YSLRG	RFS1002302665_CFD1_HCDFT	67.627	2	32137,5	32.9	0	3.6e-05	32.9	3.6e-05	1	-7	1115	540	0	1	89394.2	cdc48A	546	1	0	0	2	37712.4	Ufd1\	335	1	0	0
1412.37	3	-14	IHTKNMKLAEDVDLER	IHTK(Xlink:DSS2)NMK(+DSS)LAEDVDLER	GKQPVVANGNGQSSVASSSEK	GK(+DSS)QPVVANGNGQSSVASSSEK	RFS1002302665_CFD1_HCDFT	25.832	1	9146,3	35.7	0	3.8e-05	35.7	3.8e-05	9	-3.9	448	525	0	1	89394.2	cdc48A	392	1	0	0	2	37712.4	Ufd1\	265	1	0	0
786.598	5	-7.3	GKQPVVANGNGQSSVASSSEK	GK(+DSS)QPVVANGNGQSSVASSSEK	NMKLAEDVDLERISK	NMK(+DSS)LAEDVDLERISK	RFS1002302665_CFD1_HCDFT	22.063	1	6890,5	25.8	0	4e-05	25.8	4e-05	1	-8	276	440	0	2	37712.4	Ufd1	265	1	0	0	1	89394.2	cdc48A\	392	1	0	0
605.814	4	-9.2	KAFEEAEK	K(+DSS)AFEEAEK	AQGKLVFGANGNR	AQGK(+DSS)LVFGANGNR	RFS1002302665_CFD1_HCDFT	24.694	3	8534,4	24.8	3.1	4e-05	21.7	0.00019	2	-4.3	95	147	3.1	1	89394.2	cdc48A	291	1	0	0	2	37712.4	Ufd1\	291	1	0	0
898.121	3	-8.6	GKQPVVANGNGQSSVASSSEK	GK(+DSS)QPVVANGNGQSSVASSSEK+Incorrect Mono 1Da	YGKR	YGK(+DSS)R+Incorrect Mono 1Da	RFS1002302665_CFD1_HCDFT	22.207	1	7013,3	15.4	8.6	4.4e-05	6.8	0.024	1	-4	65	149	0	2	37712.4	Ufd1	265	1	0	0	1	89394.2	cdc48A\	116	1	0	0
1164.79	4	4.4	SENPEAMEEDGVDEVSEIKAAHFEESMK	SENPEAMEEDGVDEVSEIK(+DSS)AAHFEESMK	DEPKFQAFSGKK	DEPKFQAFSGK(+DSS)K	RFS1002302665_CFD1_HCDFT	36.838	2	17363,4	23.8	0	5e-05	22.1	0.00012	2	-3.1	40	95	1.7	1	89394.2	cdc48A	736	1	0	0	2	37712.4	Ufd1\	334	1	0	0
1165.04	4	3.5	SENPEAMEEDGVDEVSEIKAAHFEESMK	SENPEAMEEDGVDEVSEIK(+DSS)AAHFEESMK+Incorrect Mono 1Da	DEPKFQAFSGKK	DEPKFQAFSGK(+DSS)K+Incorrect Mono 1Da	RFS1002302665_CFD1_HCDFT	36.838	1	17363,4	23.8	1.7	5.2e-05	22.1	0.00012	1	-5.2	116	232	1.7	1	89394.2	cdc48A	736	1	0	0	2	37712.4	Ufd1\	334	1	0	0
931.221	4	-15	KSPNRLVVDEAINDDNSVVSLHPATMEK	K(+DSS)SPNRLVVDEAINDDNSVVSLHPATMEK+Incorrect Mono 1Da	ETKK	ETK(+DSS)K+Incorrect Mono 1Da	RFS1002302665_CFD1_HCDFT	33.817	2	15041,4	25.2	0	5.3e-05	25.2	5.3e-05	2	-3.6	268	306	0	1	89394.2	cdc48A	25	1	0	0	2	37712.4	Ufd1\	316	1	0	0
786.799	5	-7.7	GKQPVVANGNGQSSVASSSEK	GK(+DSS)QPVVANGNGQSSVASSSEK+Incorrect Mono 1Da	NMKLAEDVDLERISK	NMK(+DSS)LAEDVDLERISK+Incorrect Mono 1Da	RFS1002302665_CFD1_HCDFT	22.063	2	6890,5	25.8	0	6.1e-05	25.8	6.1e-05	1	-8	260	433	0	2	37712.4	Ufd1	265	1	0	0	1	89394.2	cdc48A\	392	1	0	0
1057.61	4	-1.8	HPQLFKSIGVKPPKGILLYGPPGSGK	HPQLFK(Xlink:DSS2)SIGVK(+DSS)PPKGILLYGPPGSGK	NVTLPKGTYVK	NVTLPK(+DSS)GTYVK	RFS1002302665_CFD1_HCDFT	45.626	3	24197,4	24	1.4	7.3e-05	21.5	0.00029	5	-5.2	790	492	2.5	1	89394.2	cdc48A	239	1	0	0	2	37712.4	Ufd1\	130	1	0	0
982.995	4	-9	GKQPVVANGNGQSSVASSSEK	GK(+DSS)QPVVANGNGQSSVASSSEK	NMKLAEDVDLERISK	NMK(+DSS)LAEDVDLERISK	RFS1002302665_CFD1_HCDFT	29.894	2	12011,4	24	0	0.0001	24	0.0001	1	-8	300	445	0	2	37712.4	Ufd1	265	1	0	0	1	89394.2	cdc48A\	392	1	0	0
1412.37	3	-15	IHTKNMKLAEDVDLER	IHTK(Xlink:DSS2)NMK(+DSS)LAEDVDLER	GKQPVVANGNGQSSVASSSEK	GK(+DSS)QPVVANGNGQSSVASSSEK	RFS1002302665_CFD1_HCDFT	25.979	1	9197,3	22.5	0	0.00011	22.5	0.00011	9	-2	304	492	0	1	89394.2	cdc48A	392	1	0	0	2	37712.4	Ufd1\	265	1	0	0
761.064	3	-9.7	DEPKFQAFSGKK	DEPK(+DSS)FQAFSGKK	MNKVVR	M(Oxidation)NK(+DSS)VVR	RFS1002302665_CFD1_HCDFT	14.598	2	2130,3	38.1	1	0.00012	37.1	0.00016	1	0	11	101	3.1	2	37712.4	Ufd1	327	1	0	0	1	89394.2	cdc48A\	90	1	0	0
983.242	4	-13	GKQPVVANGNGQSSVASSSEK	GK(+DSS)QPVVANGNGQSSVASSSEK+Incorrect Mono 1Da	NMKLAEDVDLERISK	NMK(+DSS)LAEDVDLERISK+Incorrect Mono 1Da	RFS1002302665_CFD1_HCDFT	31.577	2	13412,4	17.1	5.3	0.00013	11.8	0.004	1	-1.5	23	54	5.3	2	37712.4	Ufd1	265	1	0	0	1	89394.2	cdc48A\	392	1	0	0
696.975	5	0.2	VGAAKETKK	VGAAKETK(+DSS)K	SVSDADIRKYQAFAQTLQQSR	SVSDADIRK(+DSS)YQAFAQTLQQSR	RFS1002302665_CFD1_HCDFT	23.874	1	7956,5	16	2.1	0.00014	12.3	0.0016	3	-0.3	5.3	44	3.7	2	37712.4	Ufd1	316	1	0	0	1	89394.2	cdc48A\	758	1	0	0
1021.09	4	10	HPQLFKSIGVKPPKGILLYGPPGSGK	HPQLFK(Xlink:DSS2)SIGVK(+DSS)PPKGILLYGPPGSGK	KEEQEKK	K(Xlink:DSS2)EEQEK(+DSS)K	RFS1002302665_CFD1_HCDFT	43.699	5	22609,4	22.6	0	0.00017	22.6	0.00017	1	-7.1	484	629	0	1	89394.2	cdc48A	239	1	0	0	2	37712.4	Ufd1\	322	1	0	0
854.413	3	10	MSTPAESSDSK	(+DSS)-M(Met-loss)STPAESSDSK	EEQEKKDEPK	EEQEK(Xlink:DSS1)K(+DSS)DEPK	RFS1002302665_CFD1_HCDFT	33.629	2	14944,3	21.6	1.6	0.00019	20	0.00043	1	-3.2	55	67	1.6	1	89394.2	cdc48A	0	1	0	0	2	37712.4	Ufd1\	323	1	0	0
697.176	5	0.25	VGAAKETKK	VGAAKETK(+DSS)K+Incorrect Mono 1Da	SVSDADIRKYQAFAQTLQQSR	SVSDADIRK(+DSS)YQAFAQTLQQSR+Incorrect Mono 1Da	RFS1002302665_CFD1_HCDFT	23.874	2	7956,5	16	3.7	0.00026	12.3	0.0024	1	-0.3	5.1	28	3.7	2	37712.4	Ufd1	316	1	0	0	1	89394.2	cdc48A\	758	1	0	0
869.234	5	-5.2	AIANECQANFISVKGPELLTMWFGESEANVR	AIANEC(Carbamidomethyl)QANFISVK(+DSS)GPELLTMWFGESEANVR	KYSLRG	K(+DSS)YSLRG	RFS1002302665_CFD1_HCDFT	68.144	2	32264,5	27.1	0	0.00029	27.1	0.00029	1	-7.7	1146	543	0	1	89394.2	cdc48A	546	1	0	0	2	37712.4	Ufd1\	335	1	0	0
1121.25	3	-7	SVSDADIRKYQAFAQTLQQSR	SVSDADIRK(+DSS)YQAFAQTLQQSR+Incorrect Mono 1Da	APKEAAPK	APK(+DSS)EAAPK+Incorrect Mono 1Da	RFS1002302665_CFD1_HCDFT	46.177	1	24691,3	15.8	0	0.00032	12.7	0.003	11	-4.4	675	309	3.1	1	89394.2	cdc48A	758	1	0	0	2	37712.4	Ufd1\	303	1	0	0
1281.34	3	-8.8	ELQETVQYPVEHPEKFEK	ELQETVQYPVEHPEK(+DSS)FEK	VRNVTLPKGTYVK	VRNVTLPK(+DSS)GTYVK	RFS1002302665_CFD1_HCDFT	31.463	1	13324,3	18.6	0	0.00046	18.6	0.00046	2	-3	78	73	0	1	89394.2	cdc48A	505	1	0	0	2	37712.4	Ufd1\	130	1	0	0
869.234	5	-4.8	AIANECQANFISVKGPELLTMWFGESEANVR	AIANEC(Carbamidomethyl)QANFISVK(+DSS)GPELLTMWFGESEANVR	KYSLRG	K(+DSS)YSLRG	RFS1002302665_CFD1_HCDFT	68.65	3	32383,5	20.6	0	0.00048	20.6	0.00048	1	-5.8	1226	506	0	1	89394.2	cdc48A	546	1	0	0	2	37712.4	Ufd1\	335	1	0	0
982.996	4	-7.5	GKQPVVANGNGQSSVASSSEK	GK(+DSS)QPVVANGNGQSSVASSSEK	NMKLAEDVDLERISK	NMK(+DSS)LAEDVDLERISK	RFS1002302665_CFD1_HCDFT	22.3	1	7072,4	15.6	0	0.00054	15.6	0.00054	1	-4.7	125	179	0	2	37712.4	Ufd1	265	1	0	0	1	89394.2	cdc48A\	392	1	0	0
1043.04	4	3.8	AQGKLVFGANGNRAPK	AQGK(+DSS)LVFGANGNRAPK	KDTVCIALADETCEEPKIR	K(Xlink:DSS1)DTVC(Carbamidomethyl)IALADETC(Carbamidomethyl)EEPK(+DSS)IR	RFS1002302665_CFD1_HCDFT	27.855	1	10445,4	18.2	3.1	0.00062	15.1	0.0041	2	-3.3	287	365	3.1	2	37712.4	Ufd1	291	1	0	0	1	89394.2	cdc48A\	85	1	0	0
869.235	5	-4	AIANECQANFISVKGPELLTMWFGESEANVR	AIANEC(Carbamidomethyl)QANFISVK(+DSS)GPELLTMWFGESEANVR	KYSLRG	K(+DSS)YSLRG	RFS1002302665_CFD1_HCDFT	53.032	2	29854,5	18.9	0	0.00073	18.9	0.00073	1	-7.3	203	393	0	1	89394.2	cdc48A	546	1	0	0	2	37712.4	Ufd1\	335	1	0	0
983.247	4	-7.6	GKQPVVANGNGQSSVASSSEK	GK(+DSS)QPVVANGNGQSSVASSSEK+Incorrect Mono 1Da	NMKLAEDVDLERISK	NMK(+DSS)LAEDVDLERISK+Incorrect Mono 1Da	RFS1002302665_CFD1_HCDFT	22.3	4	7072,4	15.6	0	0.00076	15.6	0.00076	1	-4.7	121	389	0	2	37712.4	Ufd1	265	1	0	0	1	89394.2	cdc48A\	392	1	0	0
1082.34	5	11	KSPNRLVVDEAINDDNSVVSLHPATMEK	K(+DSS)SPNRLVVDEAINDDNSVVSLHPATMEK+Incorrect Mono 1Da	NYSCLTSGDSIMVPYNNKK	NYSC(Carbamidomethyl)LTSGDSIMVPYNNK(+DSS)K+Incorrect Mono 1Da	RFS1002302665_CFD1_HCDFT	37.856	1	18038,5	20.6	1	0.00093	17.5	0.0043	4	-4.5	243	356	3.1	1	89394.2	cdc48A	25	1	0	0	2	37712.4	Ufd1\	176	1	0	0
1100.04	4	-15	FGMSPSKGVLFYGPPGCGK	FGMSPSK(+DSS)GVLFYGPPGC(Carbamidomethyl)GK	GTYVKLQPHTTDFLDISNPK	GTYVK(+DSS)LQPHTTDFLDISNPK	RFS1002302665_CFD1_HCDFT	45.646	2	24217,4	15.8	0.1	0.001	13.2	0.0066	7	-4	1687	412	3.2	1	89394.2	cdc48A	515	1	0	0	2	37712.4	Ufd1\	135	1	0	0
959	4	8.3	KSPNRLVVDEAINDDNSVVSLHPATMEK	K(+DSS)SPNRLVVDEAINDDNSVVSLHPATMEK+Incorrect Mono 1Da	KDEPK	K(+DSS)DEPK+Incorrect Mono 1Da	RFS1002302665_CFD1_HCDFT	29.906	3	12021,4	21.7	0	0.0012	21.7	0.0012	1	-4.7	190	583	0	1	89394.2	cdc48A	25	1	0	0	2	37712.4	Ufd1\	323	1	0	0
664.852	4	-14	VGAAKETKK	VGAAK(Xlink:DSS2)ETK(+DSS)K	NMKLAEDVDLER	NMK(+DSS)LAEDVDLER	RFS1002302665_CFD1_HCDFT	22.91	3	7458,4	15.4	0.1	0.0013	14.7	0.0019	6	-4.5	83	175	0.7	2	37712.4	Ufd1	316	1	0	0	1	89394.2	cdc48A\	392	1	0	0
1149.61	3	-9.3	KYQAFAQTLQQSR	K(+DSS)YQAFAQTLQQSR+Incorrect Mono 1Da	LVFGANGNRAPKEAAPK	LVFGANGNRAPK(+DSS)EAAPK+Incorrect Mono 1Da	RFS1002302665_CFD1_HCDFT	22.988	2	7521,3	24.9	6.8	0.0013	10.1	0.32	5	7.8	0.75	7	14.8	1	89394.2	cdc48A	758	1	0	0	2	37712.4	Ufd1\	303	1	0	0
1305.42	4	-0.29	YFIDIVETKPANAISIIETDCEVDFAPPLDYK	YFIDIVETK(+DSS)PANAISIIETDC(Carbamidomethyl)EVDFAPPLDYK	SKKDFSTAILER	SKK(+DSS)DFSTAILER	RFS1002302665_CFD1_HCDFT	48.006	4	26285,4	18.8	0	0.0013	18.8	0.0013	1	-7.4	322	401	0	2	37712.4	Ufd1	186	1	0	0	1	89394.2	cdc48A\	14	1	0	0
1149.27	3	-9.4	KYQAFAQTLQQSR	K(+DSS)YQAFAQTLQQSR	LVFGANGNRAPKEAAPK	LVFGANGNRAPK(+DSS)EAAPK	RFS1002302665_CFD1_HCDFT	22.988	1	7521,3	24.9	6.8	0.0019	15.3	0.058	4	7.8	0.83	8	14.8	1	89394.2	cdc48A	758	1	0	0	2	37712.4	Ufd1\	303	1	0	0
884.519	5	11	SIGVKPPKGILLYGPPGSGKTLIAR	SIGVK(Xlink:DSS2)PPK(+DSS)GILLYGPPGSGKTLIAR	EPERPTAPSAAKGPAK	EPERPTAPSAAK(+DSS)GPAK	RFS1002302665_CFD1_HCDFT	44.857	1	23643,5	21.2	0.3	0.0022	20.9	0.0025	1	-7.7	1086	581	0.3	1	89394.2	cdc48A	242	1	0	0	2	37712.4	Ufd1\	221	1	0	0
959	4	8.3	KSPNRLVVDEAINDDNSVVSLHPATMEK	K(+DSS)SPNRLVVDEAINDDNSVVSLHPATMEK+Incorrect Mono 1Da	KDEPK	K(+DSS)DEPK+Incorrect Mono 1Da	RFS1002302665_CFD1_HCDFT	29.952	4	12064,4	16.8	0	0.0022	16.8	0.0022	1	-5.3	98	498	0	1	89394.2	cdc48A	25	1	0	0	2	37712.4	Ufd1\	323	1	0	0
1165.04	4	4	SENPEAMEEDGVDEVSEIKAAHFEESMK	SENPEAMEEDGVDEVSEIK(+DSS)AAHFEESMK+Incorrect Mono 1Da	DEPKFQAFSGKK	DEPKFQAFSGK(+DSS)K+Incorrect Mono 1Da	RFS1002302665_CFD1_HCDFT	36.911	2	17404,4	15.2	3.1	0.0022	12.1	0.011	1	-3.2	39	107	3.1	1	89394.2	cdc48A	736	1	0	0	2	37712.4	Ufd1\	334	1	0	0
819.019	5	-13	SKKDFSTAILER	SKK(+DSS)DFSTAILER+Incorrect Mono 1Da	QPVVANGNGQSSVASSSEKATRAQGK	QPVVANGNGQSSVASSSEK(+DSS)ATRAQGK+Incorrect Mono 1Da	RFS1002302665_CFD1_HCDFT	35.891	1	16633,5	20	5.6	0.0022	14.4	0.035	3	-2.4	146	154	5.6	1	89394.2	cdc48A	14	1	0	0	2	37712.4	Ufd1\	284	1	0	0
489.67	5	-5.1	KQMAQIR	K(+DSS)QMAQIR+Incorrect Mono 1Da	FQAFSGKKYSLR	FQAFSGKK(+DSS)YSLR+Incorrect Mono 1Da	RFS1002302665_CFD1_HCDFT	29.795	4	11921,5	16.9	0	0.0024	16.9	0.0024	1	-1.8	28	42	0	1	89394.2	cdc48A	214	1	0	0	2	37712.4	Ufd1\	335	1	0	0
709.434	3	-9.3	LQLFRGDTILIKGK	LQLFRGDTILIK(+DSS)GK	MVLR	(+DSS)-M(Met-loss)VLR	RFS1002302665_CFD1_HCDFT	37.058	2	17497,3	23.9	3	0.0031	20.9	0.0085	2	-4.9	50	130	3	1	89394.2	cdc48A	64	1	0	0	2	37712.4	Ufd1\	0	1	0	0
958.749	4	7.8	KSPNRLVVDEAINDDNSVVSLHPATMEK	K(+DSS)SPNRLVVDEAINDDNSVVSLHPATMEK	KDEPK	K(+DSS)DEPK	RFS1002302665_CFD1_HCDFT	29.952	1	12064,4	16.8	0	0.0032	16.8	0.0032	2	-5.3	86	500	0	1	89394.2	cdc48A	25	1	0	0	2	37712.4	Ufd1\	323	1	0	0
1091.1	5	-10	VIETDPAEYCVVAPDTEIFCEGEPVKR	VIETDPAEYC(Carbamidomethyl)VVAPDTEIFC(Carbamidomethyl)EGEPVK(+DSS)R	NYSCLTSGDSIMVPYNNKK	NYSC(Carbamidomethyl)LTSGDSIMVPYNNK(+DSS)K	RFS1002302665_CFD1_HCDFT	43.66	2	22575,5	15.2	0	0.0035	15.2	0.0035	3	-7.3	117	410	0	1	89394.2	cdc48A	194	1	0	0	2	37712.4	Ufd1\	176	1	0	0
849.846	5	5.2	LAGESESNLRKAFEEAEK	LAGESESNLRK(+DSS)AFEEAEK	RLDGRPLAYEPAPASSSKGK	RLDGRPLAYEPAPASSSK(+DSS)GK	RFS1002302665_CFD1_HCDFT	44.845	1	23632,5	20	0	0.0045	20	0.0045	1	-4.3	136	199	0	1	89394.2	cdc48A	291	1	0	0	2	37712.4	Ufd1\	263	1	0	0
1091.1	5	-10	VIETDPAEYCVVAPDTEIFCEGEPVKR	VIETDPAEYC(Carbamidomethyl)VVAPDTEIFC(Carbamidomethyl)EGEPVK(+DSS)R	NYSCLTSGDSIMVPYNNKK	NYSC(Carbamidomethyl)LTSGDSIMVPYNNK(+DSS)K	RFS1002302665_CFD1_HCDFT	43.637	4	22552,5	15.2	0	0.007	15.2	0.007	3	-7.3	147	420	0	1	89394.2	cdc48A	194	1	0	0	2	37712.4	Ufd1\	176	1	0	0
452.452	5	-4.2	KDFSTAILER	K(+DSS)DFSTAILER	EAAPKVGAAK	EAAPK(+DSS)VGAAK	RFS1002302665_CFD1_HCDFT	22.898	4	7448,5	15.1	0	0.0082	15.1	0.0082	10	-5.1	66	235	0	1	89394.2	cdc48A	14	1	0	0	2	37712.4	Ufd1\	308	1	0	0
858.252	5	6.3	GTYVKLQPHTTDFLDISNPKAILETALR	GTYVK(+DSS)LQPHTTDFLDISNPKAILETALR	MSTPAESSDSK	(+DSS)-M(Met-loss)STPAESSDSK	RFS1002302665_CFD1_HCDFT	38.404	7	18436,5	20.4	6.3	0.0093	9.4	0.92	15	5.3	5.1	21	13.1	2	37712.4	Ufd1	135	1	0	0	1	89394.2	cdc48A\	0	1	0	0
452.652	5	-4.1	KDFSTAILER	K(+DSS)DFSTAILER+Incorrect Mono 1Da	EAAPKVGAAK	EAAPK(+DSS)VGAAK+Incorrect Mono 1Da	RFS1002302665_CFD1_HCDFT	22.898	3	7448,5	15.1	0	0.01	15.1	0.01	9	-5.1	63	235	0	1	89394.2	cdc48A	14	1	0	0	2	37712.4	Ufd1\	308	1	0	0
532.083	5	-15	VGAAKETKK	VGAAK(Xlink:DSS2)ETK(+DSS)K	NMKLAEDVDLER	NMK(+DSS)LAEDVDLER	RFS1002302665_CFD1_HCDFT	21.903	1	6764,5	20.2	4	0.01	11.5	0.33	6	-0.8	44	88	5.6	2	37712.4	Ufd1	316	1	0	0	1	89394.2	cdc48A\	392	1	0	0
850.046	5	4.6	LAGESESNLRKAFEEAEK	LAGESESNLRK(+DSS)AFEEAEK+Incorrect Mono 1Da	RLDGRPLAYEPAPASSSKGK	RLDGRPLAYEPAPASSSK(+DSS)GK+Incorrect Mono 1Da	RFS1002302665_CFD1_HCDFT	44.967	2	23709,5	19.6	1	0.01	18.6	0.016	1	-5.9	337	399	1	1	89394.2	cdc48A	291	1	0	0	2	37712.4	Ufd1\	263	1	0	0
849.845	5	4.4	LAGESESNLRKAFEEAEK	LAGESESNLRK(+DSS)AFEEAEK	RLDGRPLAYEPAPASSSKGK	RLDGRPLAYEPAPASSSK(+DSS)GK	RFS1002302665_CFD1_HCDFT	44.967	1	23709,5	19.6	1	0.011	18.6	0.017	1	-4.8	222	260	1	1	89394.2	cdc48A	291	1	0	0	2	37712.4	Ufd1\	263	1	0	0
850.047	5	5.4	LAGESESNLRKAFEEAEK	LAGESESNLRK(+DSS)AFEEAEK+Incorrect Mono 1Da	RLDGRPLAYEPAPASSSKGK	RLDGRPLAYEPAPASSSK(+DSS)GK+Incorrect Mono 1Da	RFS1002302665_CFD1_HCDFT	45.03	2	23746,5	18.4	0	0.014	18.4	0.014	1	-6	292	363	0	1	89394.2	cdc48A	291	1	0	0	2	37712.4	Ufd1\	263	1	0	0
849.846	5	4.7	LAGESESNLRKAFEEAEK	LAGESESNLRK(+DSS)AFEEAEK	RLDGRPLAYEPAPASSSKGK	RLDGRPLAYEPAPASSSK(+DSS)GK	RFS1002302665_CFD1_HCDFT	45.03	1	23746,5	18.4	0	0.015	18.4	0.015	1	-6	302	333	0	1	89394.2	cdc48A	291	1	0	0	2	37712.4	Ufd1\	263	1	0	0
}
