## Supplementary material for "Plant-specific adaptations of the CDC48 unfoldase": Table-S5

### Sheet: CNU_Accession+Seq
Species	Taxonomy ID	CDC48 Uniprot Accession	CDC48 Sequence	NPL4 Uniprot Accession	NPL4 Sequence	UFD1 Uniprot Accession	UFD1 Sequence
Homo sapiens	9606	P55072	>sp|P55072|TERA_HUMAN Transitional endoplasmic reticulum ATPase OS=Homo sapiens OX=9606 GN=VCP PE=1 SV=4 MASGADSKGD DLSTAILKQK NRPNRLIVDE AINEDNSVVS LSQPKMDELQ LFRGDTVLLK GKKRREAVCI VLSDDTCSDE KIRMNRVVRN NLRVRLGDVI SIQPCPDVKY GKRIHVLPID DTVEGITGNL FEVYLKPYFL EAYRPIRKGD IFLVRGGMRA VEFKVVETDP SPYCIVAPDT VIHCEGEPIK REDEEESLNE VGYDDIGGCR KQLAQIKEMV ELPLRHPALF KAIGVKPPRG ILLYGPPGTG KTLIARAVAN ETGAFFFL…	Q8TAT6	>sp|Q8TAT6|NPL4_HUMAN Nuclear protein localization protein 4 homolog OS=Homo sapiens OX=9606 GN=NPLOC4 PE=1 SV=3 MAESIIIRVQSPDGVKRITATKRETAATFLKKVAKEFGFQNNGFSVYINRNKTGEITASS NKSLNLLKIKHGDLLFLFPSSLAGPSSEMETSVPPGFKVFGAPNVVEDEIDQYLSKQDGK IYRSRDPQLCRHGPLGKCVHCVPLEPFDEDYLNHLEPPVKHMSFHAYIRKLTGGADKGKF VALENISCKIKSGCEGHLPWPNGICTKCQPSAITLNRQKYRHVDNIMFENHTVADRFLDF WRKTGNQHFGYLYGRYTEHKDIPLGIRAEVAAIYEPPQIGTQ…	Q92890	>sp|Q92890|UFD1_HUMAN Ubiquitin recognition factor in ER-associated degradation protein 1 OS=Homo sapiens OX=9606 GN=UFD1 PE=1 SV=3 MFSFNMFDHPIPRVFQNRFSTQYRCFSVSMLAGPNDRSDVEKGGKIIMPPSALDQLSRLN ITYPMLFKLTNKNSDRMTHCGVLEFVADEGICYLPHWMMQNLLLEEGGLVQVESVNLQVA TYSKFQPQSPDFLDITNPKAVLENALRNFACLTTGDVIAINYNEKIYELRVMETKPDKAV SIIECDMNVDFDAPLGYKEPERQVQHEESTEGEADHSGYAGELGFRAFSGSGNRLDGKKK GVEPSPSPIKPGDIKRGIPNYEF…
Caenorhabditis elegans	6239	P54811	>sp|P54811|TERA1_CAEEL Transitional endoplasmic reticulum ATPase homolog 1 OS=Caenorhabditis elegans OX=6239 GN=cdc-48.1 PE=1 SV=1 MASVPTHQSE KEKKNDELST AILKDKVKPN RLIVDQSEQD DNSVIAVSQA KMDELGLFRG DAVILKGKKR KESVAIIVSD ESCPNEKVRM NRVVRNNLRI RLGDVVSITP APNLSYGTRI HVLPIDDTIE GLTGNLFDVF LKPYFLEAYR PLHKGDIFTV QAAMRTVEFK VVETEPAPAC IVSPDTMIHY EGDPIKREEE EESMNDIGYD DLGGVRKQLA QIKEMVELPL RHPQLFKAIG IKPP…	Q95QZ9	>sp|Q95QZ9|NPL42_CAEEL Nuclear protein localization protein 4 homolog 2 OS=Caenorhabditis elegans OX=6239 GN=npl-4.2 PE=1 SV=1 MVIEVPQTER VNDVDVFLST QDGQIQRPKG PNCRHPVRQK CTNCLPVDPF DEEYLKEKDI KHMSFHAHVR KLLGSQGKGT TLKKPLENFR CSLKPNCDAH KPFPKGICTK CKPQVVTLNR QKFRHVDNIQ IENQELVNQF LDYWRLSGHQ RVGFLIGQYQ PHLEVPLGIK ATVAAIYEPP QHCREDGIEF LEDKNQKTID NLLEMLGLQR VGWIFTDCWT ANSAEGTVHY TRHKDSFFLS AEECITAA…	Q19584	>sp|Q19584|UFD1_CAEEL Ubiquitin fusion degradation protein 1 homolog OS=Caenorhabditis elegans OX=6239 GN=ufd-1 PE=1 SV=1 MQAWIQQGLH GMQMGGRVGN YDQTFVVYGP VFLPNATQSK ISEINYGGKI LLPSSALNLL MQYNIPMPML FKLTNMAVQR VTHCGVLEFS APEGQAILPL WMMQQLGLDD GDTIRIESAT LPKATFAKLK PMSLEFLNIT NPKAVLEVEL RKYACLTKND RIPTSYAGQT LEFLVVDLKP ANSVCIIECD VNLDFDPPEG YVEQPRQVTP AVTAKPPAPD ASAFIGAGQK AGGSGGTGQN ATSVFGGAGR RL…
Xenopus tropicalis	8364	Q6GL04	>sp|Q6GL04|TERA_XENTR Transitional endoplasmic reticulum ATPase OS=Xenopus tropicalis OX=8364 GN=vcp PE=2 SV=1 MASGSDSKSD DLSTAILKQK SRPNRLIVDE SINEDNSVVS LSQAKMDELQ LFRGDTVLLK GKKRREAVCI VLSDDTCSDE KIRMNRVVRN NLRVRLGDVI SIQPCPDVKY GKRIHVLPID DTVEGITGNL FEVYLKPYFL EAYRPIRKGD IFLVRGGMRA VEFKVVETDP SPYCIVAPDT VIHCEGEPIK REDEEESLNE VGYDDIGGCR KQLAQIKEMV ELPLRHPALF KAIGVKPPRG ILLYGPPGTG KTLIARAVAN ET…	B5DFQ1	>tr|B5DFQ1|B5DFQ1_XENTR Nuclear protein localization protein 4 homolog OS=Xenopus tropicalis OX=8364 GN=nploc4 PE=2 SV=1 MSESITIRIQSPDGVKRINASKRESAATFLKKVAKEFGFRNNGFSVYVNRNRTGEISATQ NKSLHFLKIKHGDMLFLFPSSSAGLAGPSSDVMDTSATVSGSRSPQVVEDEIDQYLSKQD GKIYRNRDPQLCRHGPLGKCVHCVPLEPFDEDYLNHLDPPVKHMSFHANIRKLTGGADKG KFVALENISCKIKSGCEGHPPWPEGICTKCQPSAITLNRQKYRHVDNIMFENHTIADRFL DFWRKTGNQRIGYLYGRYTEHKDIPLGLRAEVAA…	F6TDH6	>tr|F6TDH6|F6TDH6_XENTR Ubiquitin fusion degradation 1 like OS=Xenopus tropicalis OX=8364 GN=ufd1 PE=2 SV=2 MFSFNMFDHP IPRVFQNRFS TQYRCYSVSM LAGPNDRSDV EKGGKIIMPP SALDQLSRLN ITYPMLFKLT NKNSDRMTHC GVLEFVADEG ICYLPHWMMQ NLLLEEGGLL QVESVNLQVA TYSKFQPQSP DFLDITNPKA VLENALRNFA CLTTGDVIAI NYNEKIYELR VMETKPDKAV SIIECDMNVD FDAPLGYKEP ERHTQQEEPT EIEPDHSEYA ADLGFRAFSG SGNRLDGKKK GIDPSPFPLK PEDIRRGIPN YDFKI…
Capsaspora owczarzaki	192875	A0A0D2ULD9	>tr|A0A0D2ULD9|A0A0D2ULD9_CAPO3 Valosin-containing protein OS=Capsaspora owczarzaki (strain ATCC 30864) OX=595528 GN=CAOG_006313 PE=4 SV=1 MAKPVDNSNDEIATAILKKKSAPFRLIVDEALNDDNSVVSLSQAKMDELQLFRGDTVMVK GKKRRDTICIVLSDDECPNEKIRMNKVVRTNLRVRLGDIVSVHACPDVKYGSRIHVLPVD DTIEGLTGNLFEVYLKPYFLEAYRPVRKGDLFQVRGGMRAVEFKVVETDPAPYCIVAPET VIHCEGDPIKREEEEETLNSVGYDDIGGARKQLAQIKEMVELPLRHPQLFQSIGVKPPRG ILLYGPPGTGKTLIAR…	A0A0D2WUC6	>tr|A0A0D2WUC6|A0A0D2WUC6_CAPO3 Nuclear protein localization protein OS=Capsaspora owczarzaki (strain ATCC 30864) OX=595528 GN=CAOG_005951 PE=3 SV=1 MLVRVRSKTGTARVELADDVTGQQLILEIQRQLNLPADGSWTVSKQPTGQLAITARTRQP DIKHGDMLYVSYLGAGANVVSGGAVPMDLSDTPSTTSLASSAPEPIKVVEDAVDVYLSKQ DGKIQRKREAPFCKHGANGMCDNCCPVEPYDAKYLEANGIKHLSFHAYLRKLRSGADGGK FTPLSVPQMTIRPGCTAHAPWPAGICTKCQPSAVTLARQAYRHVDYVEFEQASILNQFID FWRQSG…	A0A0D2VZ41	>tr|A0A0D2VZ41|A0A0D2VZ41_CAPO3 Ubiquitin fusion degradaton protein OS=Capsaspora owczarzaki (strain ATCC 30864) OX=595528 GN=CAOG_007528 PE=3 SV=1 MMSRAFGSSSARFSDNFRCFPVAMLAAKSVSMTQELETGGKIILPPSALDRLTRLNISYP MLFEISEYDEVLSRDHPDAPAVGKVTHAGVLEFIAEPGRVYMPYWLMTNLGISEGSLVRI RSATLDPCSYTKFQWQDAEFMEISNPKAVLEKTLRKFACLTLGDTIAMHYNNKIYELRVT DLKPKSAVSIIECDMQVDFEAPPHYVEPDYKAQSAAAKQVAENQVLQRASLSQSPAGQTM LSLPEEE…
Saccharomyces cerevisiae	4932	P25694	>sp|P25694|CDC48_YEAST Cell division control protein 48 OS=Saccharomyces cerevisiae (strain ATCC 204508 / S288c) OX=559292 GN=CDC48 PE=1 SV=3 MGEEHKPLLD ASGVDPREED KTATAILRRK KKDNMLLVDD AINDDNSVIA INSNTMDKLE LFRGDTVLVK GKKRKDTVLI VLIDDELEDG ACRINRVVRN NLRIRLGDLV TIHPCPDIKY ATRISVLPIA DTIEGITGNL FDVFLKPYFV EAYRPVRKGD HFVVRGGMRQ VEFKVVDVEP EEYAVVAQDT IIHWEGEPIN REDEENNMNE VGYDDIGGCR KQMAQIREMV ELPL…	P33755	>sp|P33755|NPL4_YEAST Nuclear protein localization protein 4 OS=Saccharomyces cerevisiae (strain ATCC 204508 / S288c) OX=559292 GN=NPL4 PE=1 SV=1 MLIRFRSKNG THRVSCQEND LFGTVIEKLV GNLDPNADVD TFTVCEKPGQ GIHAVSELAD RTVMDLGLKH GDMLILNYSD KPANEKDGVN VEIGSVGIDS KGIRQHRYGP LRIKELAVDE ELEKEDGLIP RQKSKLCKHG DRGMCEYCSP LPPWDKEYHE KNKIKHISFH SYLKKLNENA NKKENGSSYI SPLSEPDFRI NKRCHNGHEP WPRGICSKCQ PSAITLQQQE …	P53044	>sp|P53044|UFD1_YEAST Ubiquitin fusion degradation protein 1 OS=Saccharomyces cerevisiae (strain ATCC 204508 / S288c) OX=559292 GN=UFD1 PE=1 SV=1 MFSGFSSFGGGNGFVNMPQTFEEFFRCYPIAMMNDRIRKDDANFGGKIFLPPSALSKLSM LNIRYPMLFKLTANETGRVTHGGVLEFIAEEGRVYLPQWMMETLGIQPGSLLQISSTDVP LGQFVKLEPQSVDFLDISDPKAVLENVLRNFSTLTVDDVIEISYNGKTFKIKILEVKPES SSKSICVIETDLVTDFAPPVGYVEPDYKALKAQQDKEKKNSFGKGQVLDPSVLGQGSMST RIDYAGIAN…
Spizellomyces punctatus	109760	A0A0L0HJQ5	>tr|A0A0L0HJQ5|A0A0L0HJQ5_SPIPD Transitional endoplasmic reticulum ATPase OS=Spizellomyces punctatus (strain DAOM BR117) OX=645134 PE=3 SV=1 MSGKGKLPDV NPSDLTTGDS SDDTALAILK KKASPNKLIV DDATNDDNSV CTLNTATMEQ LNLFRGDTVL LKGKKRKDTV LIVLADDNVE PSKIRINKVV RNNLRVRLGD VVSVHSCSEI KYGKRIHVLP IDDTIEGITG NLFDIYLKPY FLEAYRPVRK GDLFVVRGAM RAVEFKVVEC DPAPYCIVAQ DTIIHCEGDP IKREEEEQNL NEVGYDDIGG VRRQLAQIRE LVELP…	A0A0L0HUZ8	>tr|A0A0L0HUZ8|A0A0L0HUZ8_SPIPD Nuclear protein localization protein 4 OS=Spizellomyces punctatus (strain DAOM BR117) OX=645134 PE=3 SV=1 MIIRLRSAEG QGRVNIEASD DISVLRKRIA ETLKISETTL VLSADEKGQK IIDAKKGTLV GKIGLRHGDI LYTAYRREEE QQAPTEDKKI TAAVVQDPID EYMAKQEGTI QRGRDPRFCK HGTSGMCEYC MPLQPWDAKY LEENKIKHMS FHAYLRQITD QNKTAPLTSS QFLPPLDEMD LKVKIPCPSK GHESWPNGIC TKCQPSAVTL QSQSFRMVDH IEFETAGMIE NFLTFWRS…	A0A0L0H704	>tr|A0A0L0H704|A0A0L0H704_SPIPD Ubiquitin fusion degradation protein UFD1 OS=Spizellomyces punctatus (strain DAOM BR117) OX=645134 PE=3 SV=1 MYDGYYDEAH QYMHGGMGGA GSFSETFRCY SVAMMPTRSE RPELLYGGKI VMPQSALTKL SALHISWPML FQLTNPAHER VTHSGVLEFT AEEGRVYVPQ WMMQALLLEE GQFVQIKNVE LPLGTFVKIQ PQSVDFLDIT DPKAVLEQAL RNFSTLTEGD IITFKYNDKL FDILVMETKP AGKGISIVET DLEVDFAAPL GYQEPAPVAR STPTPSLIGS TTRIAEHTIA EEIGF…
Dictyostelium discoideum	44689	P90532	>tr|P90532|P90532_DICDI Cell division cycle protein 48 OS=Dictyostelium discoideum OX=44689 GN=cdcD PE=2 SV=2 MATIEDTSKD NNNPILERKK APNRLFVEEA INDDNSVVTL NPETMDQLQF FRGDTLLIKG KKRRDTVCIV LSDPTIDPSK IRMNKVVRNN LRVRLGDMIS VHQCSDVKYG KRIHVLPIDD TIEGLSGNLF DLYLKPYFLE AYRPVRKGDL FLVRGGMRAV EFKVVETDPG EYCIVAPETF IHCEGEAVKR EDEDRLDEVG YDDIGGVRKQ LGQIRELVEL PLRHPQLFKN IGVKPPKGIL LYGPPGCGKT MIARAVANET GAF…	Q54GD3	>sp|Q54GD3|NPL4_DICDI Nuclear protein localization protein 4 homolog OS=Dictyostelium discoideum OX=44689 GN=nploc4 PE=3 SV=1 MIIAVRSPSG TTKINVSDTA IVKDLYVKLK ENNVDIDGKS ITKTPRDPPL EVGDKLSSLG IKSGDLLHLV GNNNNNNNDN KASSGSNNNN NNNNISKKEI SYDEKLPNGL TPRCKHAVGD KCVFCSDAQG MKRCDHPENA TCPNCQNKKF KGKRLKWLCN HPAGGKCSNC LRVGKNVSYK CNHGSTATCV NCMDKDDEDQ DDNEEDNKDN KDNSEIKKSG FVPKVAIKNE VKTKCLHGPN QKCINCLPK…	Q55BK0	>sp|Q55BK0|UFD1_DICDI Ubiquitin fusion degradation protein 1 homolog OS=Dictyostelium discoideum OX=44689 GN=ufd1 PE=3 SV=1 MNLDEYVRSL RGEVMGHHHG GPGRYEQKFK AFPISFLPKE KHSLESGGKI LLPPSALNAL SRLNIQYPML FEISNPISGK KSHCGVLEFI AEEGICYLPL WMMQNLQLKE GEFIDIKNAT LAKGTFVKIQ PRTSNFIDIS NPKAVLENSL RKFATLTKDD EIMIDYNNTK YYLKVVELKP ANAISIIEAD VSVDFAPPMD SKEATSPSTS SPGSHVSGPS KGLTFGPAST SAKPIPGGKK KKDESDSDSD …
Arabidopsis thaliana	3702	P54609	>sp|P54609|CD48A_ARATH Cell division control protein 48 homolog A OS=Arabidopsis thaliana OX=3702 GN=CDC48A PE=1 SV=1 MSTPAESSDS KSKKDFSTAI LERKKSPNRL VVDEAINDDN SVVSLHPATM EKLQLFRGDT ILIKGKKRKD TVCIALADET CEEPKIRMNK VVRSNLRVRL GDVISVHQCP DVKYGKRVHI LPVDDTVEGV TGNLFDAYLK PYFLEAYRPV RKGDLFLVRG GMRSVEFKVI ETDPAEYCVV APDTEIFCEG EPVKREDEER LDDVGYDDVG GVRKQMAQIR ELVELPLRHP QLFKSIGVKP PKGILLYGPP GSGKTL…	O82264	>sp|O82264|NPL42_ARATH NPL4-like protein 2 OS=Arabidopsis thaliana OX=3702 GN=At2g47970 PE=1 SV=1 MMMLRIRSRDGLERVTAEGAHITVSQLKTLIADQLQIPLHKQTLSTNRDLLLAKTPADLL AFTDLTDPNLPLSSLNLGHGSMLYLAYDGERSIPGAPPVTPAGSFGRKMTVDDLIARQMR VTRQETSHCDSVSFDRDAANAFQHYVNESLAFAVKRGGFMYGTVTEEGQVEVDFIYEPPQ QGTEANLILMRDADEEKRVDAIAMGLGMRRVGFIFNQTVVQDKTEYTLSNAEVLQAAELH AESELKEWVTAVVKLEVNEDGGADVHFEAFQMSDMCIRLFKEEWFETEIMPDDDPKL…	A8MQW3	>tr|A8MQW3|A8MQW3_ARATH AT2G21270 protein OS=Arabidopsis thaliana OX=3702 GN=UFD1 PE=1 SV=1 MVLRFCCHLLTYSVSLLPPITMFFDGYHYHGTTFEQSYRCYPASFIDKPQLESGDKIIMP PSALDRLASLHIDYPMLFELRNAGIERVTHCGVLEFIAEEGMIYMPYWMMQNLLLQEGDI VRVRNVTLPKGTYVKLQPHTTDFLDISNPKAILETALRNYSCLTSGDSIMVPYNNKKYFI DIVETKPANAISIIETDCEVDFAPPLDYKEPERPTAPSAAKGPAKAEEVVDEPEPKFNPF TGSGRRLDGRPLAYEPAPASSSKGKQPVVANGNGQSSVASSSEKATRAQGKLVFGANGNR AP…
Marchantia polymorpha	3197	A0A2R6XUV3	>tr|A0A2R6XUV3|A0A2R6XUV3_MARPO Uncharacterized protein OS=Marchantia polymorpha OX=3197 PE=4 SV=1 MVAPAAGPAA PVAEPSEPKE AKRDFTTAIL ERKKAPNRLI VDEAIADDNS VVALNMETME KLQLFRGDTV LIKGKKRKDT VCIVLADETC EEPKIRMNKV VRTNLRVRLG DVVSVHQCAD VKYGKRVHVL PIDDTIDGIT GNLFDVFLKP YFMEAYRPVR KGDLFLVRGG MRSVEFKVIE TDPAEYCIVA PDTEIFCEGE AVRREDEERL DEVGYDDVGG VRRQMAQIRE LVELPLRHPQ LFKSIGVKPP KGILLYGPPG SGKTLIARAV ANE…	A0A2R6XCJ7	>tr|A0A2R6XCJ7|A0A2R6XCJ7_MARPO MPN domain-containing protein OS=Marchantia polymorpha OX=3197 PE=3 SV=1 MPSDKMLVRI RSRDGLERVT VDPNATVGKL QHAIEENLQV PISNQLLSTN QGLLLSKSAD LASEFTDMKV PSASLTSLGI AHGSVVFLSY NGERVIAGPP VTPAGAFGKK MTMDDLIARQ TRIERQEKPH CCSLSFDRDA ANAFQHYVHE SLAFSVKRGG FMYGTVGEEG EVKVEFIYEP PQHGSEESLL LLRDPEEEKN VEAIATGLGM RRVGFIFTQT VSQNKRDYTL SSVEIKQAAE LHAESGFEGW ATAIVKLEVN EEGGADVH…	A0A2R6XH28	>tr|A0A2R6XH28|A0A2R6XH28_MARPO Uncharacterized protein OS=Marchantia polymorpha OX=3197 PE=3 SV=1 MEFYGGYGMA YPTAPFEQNY RCYSASFIDK PHLESGDKVI MPPSALDRLA SLRIDYPMLF EVHNPAASRI SHCGVLEFVA EEGMIYMPYW MMQNMLLQEG DIVRVKSATL PKGTYVKLQP HTKDFLDISN PKAVLETTLR NFSCLTVGDN IMVAYNNRKY YIDIIEAKPS QAISIIETDC EVDFAPPLDY KEPEPVRPAP APPVSTSEAA QETPEPEEPK FNAFTGTGRR LDGKPAKLSA GPISAVGASG STSSASAKKP VGSGASGSGA PAA…
Physcomitrium patens	3218	A0A2K1ICA9	>tr|A0A2K1ICA9|A0A2K1ICA9_PHYPA Uncharacterized protein OS=Physcomitrium patens OX=3218 PE=4 SV=1 MATPAAGPAG KSSDPKPKKD FSTAILERKK APNRLVVDEA VNDDNSVVAL SMETMEKLQL FRGDTVLIKG KKRKDTVCIV LSDDTCDEHK IRMNKVVRAN LRVRLGDVVS VHQCPDVKYG KRIHVLPFDD SIEGVTGNLF DAYLKPYFLE AYRPVRKGDL FLVRGGMRSV EFKVVETDPA EYCIVAPDTE IFCEGEPLRR EDEERLDEVG YDDVGGVRKQ MAQIRELVEL PLRHPQLFKS IGVKPPKGIL LFGPPGSGKT LIARAVANET GAFF…	A9SAL9	>tr|A9SAL9|A9SAL9_PHYPA Ubiquitin-like domain-containing protein OS=Physcomitrium patens OX=3218 PE=4 SV=1 MLIRLRSRDG LERVTLANNA TVGDLQAAIA ENLNVPVSSQ LLSRNQALLL SKDPVNGKEF ADMQDSGATL SSLGIAHGSL LYLFYSGNRV VKGPQVTPFG AFGRKMTVED LIARQIRIER QEKSHCSALS FDREAANAFQ LYVHESLAFS IKRGGIMYGS VNEAGEIKVD VIYEPPQQGS EEGLLLMRDM DEEKRADVIA AGLGLRKVGF IFTQTITQNQ GGYTLSNAEI RQTAEFHAES DFEQWATAIV KLEVNEDGGA DVHFEA…	A9TJK2	>tr|A9TJK2|A9TJK2_PHYPA Uncharacterized protein OS=Physcomitrium patens OX=3218 PE=3 SV=1 MYFGNYGIPY SSAPFEQNYR CYSASFIDKP HLENGDKVVM PPSALDRLAS LRIDYPMLFE VHNPSTLRTS HCGVLEFVAE EGMIYMPYWM MQNMLLQEGD IVRVKSATLP KGTFVKLQPH TKDFLDISNP KAVLETTLRN FSCLTIGDNI MVAYNNKKYY IDIIESKPAN AISIIETDCE VDFAPPLDYK EPERVTPPPV SVPAQSSQDA TPPPEPEEPK FSAFTGTGRR LDGKPGKLST GSIPSTSSTT PTATTSSVQK PTGTPPAGAQ RPGKLVFGGG S…
Amborella trichopoda	13333	W1NRE0	>tr|W1NRE0|W1NRE0_AMBTC Cell division cycle protein 48 homolog OS=Amborella trichopoda OX=13333 PE=3 SV=1 MAHQAESSDS KGTKRDFSTA ILERKKAANR LIVDEAINDD NSVVSMHPDT MEKLQLFRGD TILIKGKKRR DTICIALADE TCDEPKIRMN KVVRSNLRVR LGDVVSVHQC PDVKYGKRVH ILPIDDTIEG VTGNLFDAYL KPYFLEAYRP VRKGDLFLVR GGMRSVEFKV IETDPAEYCV VSPDTEIFCE GEPVKREDEE RLDEVGYDDV GGVRKQMAQI RELVELPLRH PQLFKSIGVK PPKGILLYGP PGSGKTLIAR AVANETG…	U5D8X0	>tr|U5D8X0|U5D8X0_AMBTC MPN domain-containing protein OS=Amborella trichopoda OX=13333 PE=3 SV=1 MMIRVRSRDG LERVSVDNLN PTISSLKTLI ENQLRVPIAQ QTLSTNQNLL LAKTPEQALQ FSDMADPQTL ISSLGIGHGS MIFLSYEGER TVAGPSVKPA GLFGKKMTVE DLIARQMRIS RQENPNCASV SFDRDAANAF QHYVNESLAF AVKRGGFMYG TVTSDGEVSV NFIYEPPQQG TEDNLLLFRD PDEENQVEAI AMGLGMRKVG FIFTQTISQN KRDYTLSNLE VLQAAELHSE SDLKEWVTAV VKLEVNENGG ADVHFEAFQM SDQCI…	W1PLB3	>tr|W1PLB3|W1PLB3_AMBTC Uncharacterized protein OS=Amborella trichopoda OX=13333 PE=3 SV=1 MPPSALDRLA SLHIDYPMLF ELRNPATERV SHCGVLEFIA EEGMIYVPYW MMENMLLQEG DAVKVKNATL PKGEYVKLQP HTMDFLDISN PKAILETTLR NFSCLTTGDS IMVAYNNKKY YIDIVETKPS SAISIIETDC EVDFAAPLDY KEPEKPVPSS IPSSSKAPAQ VEEEPATEEP KFNPFTGVGR RLDGKPLKYS EAPNPSNNAK EKASAITSSK QQPTVPTSSS GASRQPSGKL VFGANSSHAP KESPKVAAKT APTEPPKKEE PKFQAFSGKK …
Bathycoccus prasinos	41875	K8E910	>tr|K8E910|K8E910_9CHLO Cell division cycle protein 48 OS=Bathycoccus prasinos OX=41875 PE=4 SV=1 MATDEELEAK KVNENDKAPE GQTQVPSEKK KVKDVTAILE RKKAPNRLVV DEAVNDDNSV VALSPAKMEE LQLFRGDTVL VKGKKRKDTV CIVLADDQCD DGKVRMNKVV RKNLRVRLGD VISIHQCTDV KYGARIHVLP FGDTIEGVSG NLFDVYLKPY FLEAYRPVRK GDTFLARGGM RAVEFKVVET DPAEYCIVAP DTEIFCEGEP INREDEERLD EVGYDDVGGV RKQMAQIREL VELPLRHPQL FKTIGVKPPK GILLYGPPGS GKTL…	K8EHQ2	>tr|K8EHQ2|K8EHQ2_9CHLO Nuclear pore localisation protein NPL4 C-terminal domain-containing protein OS=Bathycoccus prasinos OX=41875 PE=4 SV=1 MVLLRIRTRD GTERLECADG AGGGENDVVK TISDVQDLIS KQPWGVPVEN QSLSLDPSLL LRTSSENADE TKAKTKKEVV VLSPRKTLKS LQLKHGDIVY MTYPDSIERE VTKMRVNVET KPFGAKRTIE EMISKEVRIG RQERGNVASV SFCGHAANMF QSYVNNTLGF KQSRFGWLYG TKTKRKKEKT EEEKEKEKSK DASSKKKEKD EEEGKEDEMI TELFADVIYE PNQ…	K8F977	>tr|K8F977|K8F977_9CHLO Ubiquitin fusion degradation protein 1 OS=Bathycoccus prasinos OX=41875 PE=3 SV=1 MFRFGGGGDP RGNNRASSLF EAQYRAYPVS FIDRSELDKG DKIILPPSAL DRLSQLGDLD FPMLFNVENV KEKTKTHCGV LEFIADEGVC YLPYWMMQNL RLVEGDVLRV KNARLPKGTF VKLQPQTSDF LNISNPKAVL ETCLRNYTCL TVNDTFMIEY NNKRYFIDVI EAKPADGVCV VETDCEVDFA APLDYVEPDY NSKGGGLGGG GGGNATTTTT TTKKRGDGEE ESFMDVDENG VVDLTGGSTS TRAKDEKKEE KKDEKEE…
Cyanidioschyzon merolae	45157	M1VI15	>tr|M1VI15|M1VI15_CYAM1 Transitional endoplasmic reticulum ATPase OS=Cyanidioschyzon merolae (strain NIES-3377 / 10D) OX=280699 PE=4 SV=1 MTPSEHDTGK DPALGTDAAG PSTEKKKPGD YLTAILDRKK APNRLIVDEA TQDDNSIVCL SPAKMEELQL FRGDTVLLKG KKRRDTVCIV LADEECEDAK IRMNRVVRNN LRVRLGDLVS VHTLPDVKYG RRIHVLPFAD TVEGVTGNLF DVYLKPYFLD AYRPVRKGDT FLVRGFRSVE FKVVETDPDE YCIVAPDTVI HCEGEPINRE DEERLDDVGY DDIGGVRKQL AQIRELVE…	M1V7M8	>tr|M1V7M8|M1V7M8_CYAM1 Similar to nuclear import protein NPL4 OS=Cyanidioschyzon merolae (strain NIES-3377 / 10D) OX=280699 PE=4 SV=1 MLVRVRKEDG TVVRFTVEPQ TTVGELKREI LRLGHSNRVD LELLKDPSLT DSRLQDETAS LEACGVTHGD LLVIERDLQK PPNGESVSAP PSGARSPAPN ATAQGGCQNS TEPTATPQYL VSYAPSGLFT ESEYERACEA YSRLMDERRK RKQHEFMERR GLGGLKGMTV DYLEWLDAQH FRLRSQDESP CSQCSIDRQA ADAFQSYLLR IHDSQMRYGI LYGDVVASEG LVKVEAIFEP …	M1V887	>tr|M1V887|M1V887_CYAM1 Similar to ubiquitin fusion-degradation protein 1 OS=Cyanidioschyzon merolae (strain NIES-3377 / 10D) OX=280699 PE=3 SV=1 MDDNMLPDDV VGPLRPARPV RRQLESFSLA FSNAARPEYE LGDKILLPQS LLAELIQWNT EDPMIFRVQA QRSERVTHVG VIEFTAEEGK CYLPHWLMQN LALQEGDVVQ LETASLPKAR YVKLQPHLTE FTQMTNPRAV LETRLRHYTA LTEGDEIAIE YNGKMFWLTV IACEPASAVC VTDTDVSVEF APPRDMPPEM PAVRTNAGMS STSQCAGRIE FGDATAATAG …
Plasmodiophora brassicae	37360	A0A0G4IHT8	>tr|A0A0G4IHT8|A0A0G4IHT8_PLABS Vesicle-fusing ATPase OS=Plasmodiophora brassicae OX=37360 PE=4 SV=1 MGSSRRFRRN FYPKGDDAVP RLSGFATRDG FCGASPLATS SPQRFILRFD VVERSAMAET APTPVRERKR SPNRLVVDDA SGDGDNSCVL LSPAKMEELN LFRGDPVLIK GKRKHDTLVI AISDEECTDG SIKMNKVVRK NLRVKLGDLV SLHSAGEVKY GKAIHVLPFS DTTEGITGSL FEAYLKPYFL EAYRPVRKGD TFLVRGGFRP VEFKVMEIDP PDEEFCLVAP ETIIHCDGEA LKREDEERLD EVGYDDIGGA GKALSMIREM I…	A0A0G4J561	>tr|A0A0G4J561|A0A0G4J561_PLABS MPN domain-containing protein OS=Plasmodiophora brassicae OX=37360 PE=3 SV=1 MIVRVQGASG LKRIELPGGV TSTWDDLLRQ TALKFDMPLG KFRLSRRPLH DPEFLSVDPS TPLGSISIVH GTMLYLSPDP DIVAASNQKP SFKLTPECQH GPKGRCLHCL SKPAADAPLA SWLCTHPPTA FCPKCLPPEE PSTESAAPAT NDIDPSKPLK VDIIPYAQFM KERRAICGYK HSASTVCPNC APPPKLEYSG KSKCDRGHRP WPHGVCGKCA PPNAVLHLQK YRHCDGISFK NTAAGEKFIA GWNANPGLQQ AAIL…	A0A0G4J255	>tr|A0A0G4J255|A0A0G4J255_PLABS Ubiquitin fusion degradation protein UFD1 OS=Plasmodiophora brassicae OX=37360 PE=3 SV=1 MDLFQSLADG LSGFFNGGQH APRRLSVFKE TYRALPMAFA NKDHLEMGNK VILPPSALAR LTRSNVEYPM MFSLVNESNS LNTHVGVIEF SAPEGIAYIP LTAMNSLGLT TDQRATFTST VLPKGTYVKI QPHATKFIEL SNPRAVLEKS LRSYSCLTKG ETILISYADT EFLIDIVDVK PENASNAISL IDTDVQVEFD PPKDYVEPVF VPRVQDPSPP TPTPVVYSNA AASPEQSANR ASSSSITAPS TTP…
Ectocarpus siliculosus	2880	D8LBW0	>tr|D8LBW0|D8LBW0_ECTSI Uncharacterized protein OS=Ectocarpus siliculosus OX=2880 PE=4 SV=1 MGDDGGKKDS ATAILDPSKK RSPNRMVVDE ATSDDNSVVA LSTAKMEELQ LFRGDTVLIK GKKSRDTVCI VLADDSVDDS SIRMNKVVRK NLRVRLGDLI TVSACGDVPY GKRVHVLPVD DTIEGVTGNL FDVYLKPYFL EAYRPVKKGD LFLVRQAMHP VEFKVVECDP APYCIVAPDT VIHCEGEPIK REDEERMDDV GYDDIGGCRR QMAQIREMIE LPLRHPTLFK NLGVKPPRGV LLYGPPGSGK TLIAKAVANE TVPFPSCAVA VGDVVVRTGG…	D8LS99	>tr|D8LS99|D8LS99_ECTSI Nuclear pore localisation protein NPL4 C-terminal domain-containing protein OS=Ectocarpus siliculosus OX=2880 PE=4 SV=1 MIIRVRTHAG VWRVNDVAPD TTIKELRQRL STEHNANLSD DTRQPLTLKP NPRGDQDTLA LESTLQSLGL GHGDMIHLNL DESIRDMAHE EAGGPKRINK DGTIEQQSFD EISNKTGFRP GMMSLRSMKM KWTLADFTEM NDQFTFRLKK PEKGVCTKVS LDSAACNSFQ SFVRQFGFHR ARMGYLYGHF TDDDTKVRVE CVYEPPQENY PEGFQVSEDP KADTVEALAG LL…	D8LTQ5	>tr|D8LTQ5|D8LTQ5_ECTSI Uncharacterized protein OS=Ectocarpus siliculosus OX=2880 PE=3 SV=1 MSAFGLGGGP GGFGGMGMGM GMGAPRGFEE QYHCYPVSFQ DKEHLEAGDK ILLPSSALDA LARQQVEYPM LFELSNPSQG NRTHCGVLEF SAPEGSCYIP HWMMQNLLLE AGSLLTVKNV SLPKGTFVKF QPQSVDFLEI SNPRAVLETT MRHFSCLTEG DVICLPYNDR NYELAVKELK PSNAVGIVET DLNVDFDAPV GYDESLAASN AAAAAAAAAG TGGAVAGSSS GATGAINIPA PASGKAPKPV DEAPKFVPFG GGGARLDGKK TPAKGAEEEK…
Phytophthora infestans	403677	D0P0N7	>tr|D0P0N7|D0P0N7_PHYIT Cell division control protein 48 OS=Phytophthora infestans (strain T30-4) OX=403677 PE=4 SV=1 MGDKKEEFKA GIMDRKRSPN RLVVDEATND DNSVIALSMA KMEELQLFRG DTVLIKGKKG HDTVCVVLQD ETVDDNNVRM NKVVRKNLRV RLGDVVGIHT CGDVPYGKRI HVLPIDDTIE GVSGNLFDVY LKPYFVEAYR PVKKGDLFLV RQAMHPVEFK VVETEPAPYC IVAPDTIIHC EGEPVRREDE EKMDEVGYDD IGGCRRQMAQ IREMIELPLR HPTLFKTLGV KPPRGVLLYG PPGSGKTLIA RAVANE…	D0NJ33	>tr|D0NJ33|D0NJ33_PHYIT NPL4-like protein OS=Phytophthora infestans (strain T30-4) OX=403677 PE=3 SV=1 MLIRVRSKNG TWRVGDLTPS STIADIKRWI FEQHSIAPAR QQLALDQQGA QQTTDTQTLR ELRVGHGDML FLDYDGETVS TGGVVGTKIN ADGTLTHVAY HGRADKQAFR PGMKSLRDMK MYWTLGEFMR MDAQFEFKIS AQKEPQVAKV HLDGASCNDF QAYLRQFAFQ QSRCGWLYGS VDSETKEVTV DFIYEPPQEG NPYGFEVLDD PNADKVDAVA EALGYEKVGW VFSHPPREDD DFHFSARETL LAAQLQADAG GKASLFLTLK…	D0NPR1	>tr|D0NPR1|D0NPR1_PHYIT Ubiquitin fusion degradation protein, putative OS=Phytophthora infestans (strain T30-4) OX=403677 PE=3 SV=1 MPHLEFGDKI VLPPKILLEL QCLKIPTPLL FMVRSASQDL HFERYPDVCT RQYCSVQEFS APDGQVFLPY WLMQNLRVPE GDWVVVTSVV NLPRGIYCRF QPESTSFLDL AAEIGPKLLM ETALRRYSVL SMGSTIVIEY GTVRYHVQVA ELKPAPVVSL CGDVDLETDF MPPEFQCTIC NEKILCAQES KHRHCPDCFD LFDSDKTLQD HQRDEHITSF QPLLAQGRMR RKGDTSALRS SPL…
Paramecium tetraurelia	5888	A0E0B8	>tr|A0E0B8|A0E0B8_PARTE Chromosome undetermined scaffold_71, whole genome shotgun sequence OS=Paramecium tetraurelia OX=5888 PE=4 SV=1 MDPKKQPQPN QPSQPNQSNQ PNQQGQSEKK DVSTAILDRK KAPNRLIAEE ALQDDNTVIQ LSQAKMKRGA PVLLKGKKRK ETVAVPIPDK LDNEKIRLNK VIRKNLRIKL GDVVTIKPLD QVPTLTKVHV LPFDDSIEGI KGDLAQTYLI PYFKDAYRPV KKGDYFICRG GFKAVEFKII ATEPGEIGIV GPTTTLFTEG EPVKREDEEK LDEVGYDDVG GCRKQMAQIR EMIELPLRHP …	A0BXK4	>tr|A0BXK4|A0BXK4_PARTE Chromosome undetermined scaffold_134, whole genome shotgun sequence OS=Paramecium tetraurelia OX=5888 PE=3 SV=1 MSEIIVMIRS EVGMNRVSIL STQTFQEFVN KISQILNKPP ESLTLSLDGV VLTLRISPTT PIKNISKFEN GAFINVSVDQ KKVQQKPQQI QTPEQPKVYM AFGKEANPQQ IQQVDHKIHE NKDHALSQFC QHGPQAKCIN CLSTTSTKVE QQEKTEINKC KHGEGGRCLN CAPYEQEKKN TKTANKILCQ HGPNGKCPHC IDEGQIEAKH LSFDQYLHDM KFKCRGQHPD NGRCNNCLPP…	A0CHG3	>tr|A0CHG3|A0CHG3_PARTE Chromosome undetermined scaffold_181, whole genome shotgun sequence OS=Paramecium tetraurelia OX=5888 PE=3 SV=1 MLYQKSTQRH TYVEHLTVHS ASSYGRPQIN NGNKILLPAS ALQQLIFIKQ NGPMIFKIQS TQSQKFTYVG VLEFVAEEGS CIIPDWLFEN MNFFNRCWVI VSLEQSLPLG KLIKIQPHET AFIDLPDPRA ILENQLRNYI CLTQGETITI TFNKIKYMID IVSVTPKTDK LAVCINEADV EIDFLQPLDY TEAPPQKLVK NNSTLGMEQD QQQQQSAVFT GKGVRLDGKT GVAQPRKQSE…
Naegleria gruberi	5762	D2VSC1	>tr|D2VSC1|D2VSC1_NAEGR Predicted protein OS=Naegleria gruberi OX=5762 PE=4 SV=1 MSDEQEPTTP STKRALERKK QHEELLAKVK SQKEKNRLIV DEATQDDNSI VGVHPDTMEA LELFRGDTVR IVGKKHKDTI AIVLSDEECE RGKIKMNKVM RKNLRIRLGD VIILKQCADV KYGKRVHVLP IDDTVEGLTG DLFDIFLKPY FLEAYRPLRK GDLFNVRGGM RSVEFKVVET DPDEYCIVAP DTVIHCEGDP VKREDEEARL NEVGYDDIGG VRKQLAQIRE MVELPLRHPQ LFKSIGIKPP RGILMYGPPG SGKTLIARAV ANETGAFFFL INGPEIMSKL…	D2UZ40	>tr|D2UZ40|D2UZ40_NAEGR NPL4 family protein OS=Naegleria gruberi OX=5762 PE=4 SV=1 MLLIRARGKD GTFRLELSAD QTVLDIKKLI EKETSIPHSS ISVTKFREKT PLKNTDTVQG SQLKHGDMIE FVYDTTQHKS KQEVEEEKKS QLRDSEDLDN LGLRERKKHW TLSEYLDLVN QVKITIKHQK YAICSTAYLD QLVGQSFQQF LLQTRFQFQR FAFLYGETKE GKKPQPTEEE KKKATKDENI NVDDDYLDVY IKVLFEPKQD STPEGFKQVE DTVFNDRADT LASMLGMKKV GWIFSHDGQR EYPLLGPEII KAAEYQSKYG PSFVTITACP NEIGEIQF…	D2V218	>tr|D2V218|D2V218_NAEGR Ubiquitin fusion degradation protein domain-containing protein OS=Naegleria gruberi OX=5762 PE=3 SV=1 MMNNFFQGQR IDVFKRPYRV YTGAFCGKPQ IDEGGKIILP SSALDELARL NIVYPMLFKI SNSKKKKATH CGVLEFSAEE GRAYIPFWMQ EYLQLSPGSL VNVESVALPK GTFVKIRPQQ KAFIEISDPK AVLEKQLRNF SCLSRGDTII IAYNNKQFFI DIVAVASASG DCEAVSIVET DVKVEFERPA DMPPSPVNPI TPSADELFKV NNNIIKQPTT TNITPTPTNV PPPKEEPKEP PKFVGVGRR…
Giardia instestinalis	5741	A8BUY7	>tr|A8BUY7|A8BUY7_GIAIC AAA family ATPase OS=Giardia intestinalis (strain ATCC 50803 / WB clone C6) OX=184922 PE=4 SV=1 MDNKSICSKF NNRFIVNDNP GGDDSQIILS SEKVNVLDLF QGDYVRLKGR FGKTTHAMVQ SREDVDKIVV LMNKTMRANL GVNLGDIVIL YPAQNLPYHK RIKVIPFEQD LEGLNIAGYT VKQGEDGKPA PAPFPGPTYD LFDICIAPYF KDKCRPVTEG NTFKVMTTSL PVNREIEFKV VLTDPSPACI VMDGGEIFYE GEPIDRDEHE RENTKVGYSD LGGLGKELGM IREQIELPLR HPELFKYLGV KPPR…	A8BFH7	>tr|A8BFH7|A8BFH7_GIAIC NPL4-like protein OS=Giardia intestinalis (strain ATCC 50803 / WB clone C6) OX=184922 PE=4 SV=1 MVVIRIQTPE GQIRANMEST ATVKDLFREI SNMLSLSLKD VANALYFDVK YTNLVYSHDI HSADLLSKHS SLQHGALLYL KMERDLGSDS DSDSDSVSPE ALFRNIMSLK DLPRPPTKGK HCTHDSTMRC TRCYMEWEDA FLKYIGKTRE DLQMNEHIRA SETDAMDAAA AAFDPWSTSP DSKSGTHSPR KGLQSYQSVN NIQHLKDNIT KFQLNIERQK KALVACLSVS ETQMMEVRKL VEESMYNRNF YGVM…	A8BKE5	>tr|A8BKE5|A8BKE5_GIAIC Ubiquitin fusion degradation protein 1 OS=Giardia intestinalis (strain ATCC 50803 / WB clone C6) OX=184922 PE=3 SV=1 MISSIRGQPS HRIQMGLQFV EIYTVGDPRT IHIPNRETFE NGGKIILGHD ILQRLLDKNI IEEGKGMHFR IHSPAHKIVI HCGVLDFSGA NTLLYAPSWI MEYCNIRPGD SVVIASINLE PGTFMKIQPQ STKFLEIDDP EAVLTNLLPN FSCIMRGQYL RFEHAGIKYD IKILDTKPDV AVSLLNTNIT VEFAEPVGYT EYLEEQKRKY MEKKRLEESK KADEAMGFVG GRRLD…
Trichomonas Vaginalis	5722	A2EP65	>tr|A2EP65|A2EP65_TRIV3 Spermatogenesis associated factor, putative OS=Trichomonas vaginalis (strain ATCC PRA-98 / G3) OX=412133 PE=4 SV=1 MSDIAGPDPS VINQHKKAPY RLIVDDIQIS DNSIIMLNPD KMEELELFNG ETAIVHGKRR KATLVLVCSA DTCDVGKVQM NKVVRKNLGV RPGDVVSVKS CGDAPYLEKV SILPYADTIE GLKGDLFETV LLPYFKALSR PVRKGDSFTV DALGRTFEFK VMGAEPKEYG IVIAQTNIFT DGDPIPREDD DPKNDVGYDD IGGCRKQLGL IRELVELPLR HPQLFSNLGI KPPRGIL…	A2F4R2	>tr|A2F4R2|A2F4R2_TRIV3 Ubiquitin-like domain-containing protein OS=Trichomonas vaginalis (strain ATCC PRA-98 / G3) OX=412133 PE=4 SV=1 MQSIQVVRIR WKKGTEKVPV NPHDTIGTLI QYMVNKFEIK EEISTLIQDK TKTVLQKRIK LSSLDMENGE LFELSLPSDA NPNKDSKTSK PDTPIDDHQR NVYTLDYFKD HNPTIQFQKY ENSILKRVLF PSAELQRIGR ISNALHFNST QIFLLYGTTP NPAAIRIHAL SLPSQECTGE ELLINESHIK DSHHVALACG LKFLGFLIIS PKTNVPIAPH LLIKLMPLIS DDLESFIFIR…	A2ECS3	>tr|A2ECS3|A2ECS3_TRIV3 Ubiquitin fusion degradation protein, putative OS=Trichomonas vaginalis (strain ATCC PRA-98 / G3) OX=412133 PE=3 SV=1 MKEDLNQTSY VIVETAMLNQ QMMENQMITF KITNPRTQES AYAVEREFTA DQGTVIVPYW IMAKIGVDEG DTVQISTVEL PAATRTVLQP KTKQFAENIK EPRIVLEREL RNYPCLTQGS TIEITFANVV YPLYVLKTEP LPAVRCRDVD MIVDFAPLIE EFQHHWNEPD TDSSEDSVEE LYYHTTDRGR QRAYRHSTLA SREKDLKEGR KYVGVREFKE GQEILPPVAK EPER…
